# Charting the single cell transcriptional landscape governing visual imprinting

**DOI:** 10.1101/2025.06.23.660422

**Authors:** Vincenzo Lagani, Lela Chitadze, Ana Cecilia Gonzalez Alvarez, Teimuraz Bokuchava, Giulia Sansone, Veriko Bokuchava, Lia Tsverava, Aragorn Jones, Steven Lisgo, Xabier Martinez De Morentin, Robert Lehmann, Leena Ali Ibrahim, Jesper Tegner, Brian J. McCabe, Zaza Khuchua, David Gomez Cabrero, Revaz Solomonia

## Abstract

Memory-related transcriptional events in brain remain poorly understood. Visual imprinting is a form of learning in which young animals develop preferences through early exposure to specific stimuli. In chicks, visual imprinting memory is stored in the intermediate medial mesopallium (IMM) of the forebrain. To investigate learning-associated molecular changes, we performed single-nucleus RNA sequencing of the left IMM in strongly imprinted chicks and untrained controls. This analysis generated the first classification of cells composing the IMM, identifying as a result over 30 cell clusters with distinct transcriptional differences putatively linked to memory formation, nearly half of them in long non-coding RNAs (lncRNAs). Follow-up analysis on selected genes, confirmed that the gene expression levels of two lncRNAs and protein levels of FOXP2, RORA (transcription factors), LUC7L (splicing factor), and ROBO1 (axon guidance molecule) correlate with memory strength, reflecting either innate learning potential or imprinting experience. Additionally, among the confirmed lncRNAs, the brain- and avian-specific lncRNA ENSGALG00010007489 is enriched in the nuclei of specific glutamatergic clusters and its association with imprinting was further confirmed through quantitative multi-probe in situ hybridization. These findings offer the first single-cell resolution map of transcriptional changes underlying memory formation in the avian brain.
