## Supplementary material for "Charting the single cell transcriptional landscape governing visual imprinting": Supplementary_File_S4.xlsx

### Sheet: Legend
Supplementary File S4
Results of gene sets overrepresentation analysis on hdWGCNA modules across major cell types
Column meaning
Module	hdWGCNA module
ID	Gene Ontology term ID
Description	Gene Ontology term description
GeneRatio	Number of differentially expressed genes in the module / total number of differentially expressed genes
BgRatio	Number of genes in the module / total number of genes
pvalue	Statistical significance of the enrichment
p.adjust	FDR adjusted p-value
qvalue	q-value derived from the p-value to adjust for multiple testing

### Sheet: Astrocytes
Module	ID	Description	GeneRatio	BgRatio	pvalue	p.adjust	qvalue	geneID	Count
turquoise	GO:0048483	autonomic nervous system development	11/1157	20/8200	2.07842e-05	0.00176666	0.0017065	Plxna4/Sema3a/Nrp1/Sox4/Sox11/Kif26a/Nav2/Adarb1/Nrp2/Ret/Sema3f	11
turquoise	GO:0007157	heterophilic cell-cell adhesion via plasma membrane cell adhesion molecules	10/1157	20/8200	0.000144262	0.00613114	0.00592234	Il1rapl1/Cxadr/Cdh2/Nrxn1/Grid2/Ptprd/Hmcn1/Nlgn1/Tenm2/Cdh4	10

### Sheet: Gabaergic_neurons
Module	ID	Description	GeneRatio	BgRatio	pvalue	p.adjust	qvalue	geneID	Count

### Sheet: Glutamatergic_neurons
Module	ID	Description	GeneRatio	BgRatio	pvalue	p.adjust	qvalue	geneID	Count
turquoise	GO:0006119	oxidative phosphorylation	64/661	98/8198	1.10855e-46	2.89554e-43	2.76205e-43	Ndufc2/Dld/Ndufa12/Ndufa6/Atp5pf/Ndufv3/Atp5po/Ndufb2/Ndufb4/Cycs/Ndufs6/Ndufb9/Uqcrb/Cox7a2/Ndufa1/Cox7c/Atp5f1a/Atp5me/Ndufs8/Ndufv1/Ndufs3/Ndufb3/Ndufb8/Uqcrh/Ndufb5/Cox5a/Cox4i1/Uqcrfs1/Ndufa2/Uqcrq/Ndufab1/Uqcrc2/Ndufb6/Ndufb10/Atp5mf/Uqcr10/Cox6a1/Atp5pd/Ndufa8/Chchd2/Park7/Sdhb/Sdhd/Ndufs5/Ndufa11/Uqcr11/Atp5f1d/Ndufs7/Ndufa13/Atp5pb/Atp5f1b/Sdhc/Ndufs2/ND1/ND2/COX1/COX2/ATP6/COX3/ND3/ND4/…	64
turquoise	GO:0015986	proton motive force-driven ATP synthesis	45/661	54/8198	4.02434e-41	5.25579e-38	5.01348e-38	Ndufc2/Ndufa12/Ndufa6/Atp5pf/Ndufv3/Atp5po/Ndufb2/Ndufb4/Ndufs6/Ndufb9/Ndufa1/Atp5f1a/Atp5me/Ndufs8/Ndufv1/Ndufs3/Atp5mc3/Ndufb3/Ndufb8/Ndufb5/Ndufa2/Ndufab1/Ndufb6/Ndufb10/Atp5mf/Atp5pd/Ndufa8/Sdhb/Sdhd/Ndufs5/Ndufa11/Atp5f1d/Ndufs7/Ndufa13/Atp5pb/Atp5f1b/Sdhc/Ndufs2/ND1/ND2/ATP6/ND3/ND4/ND5/ND6	45
turquoise	GO:0042776	proton motive force-driven mitochondrial ATP synthesis	44/661	53/8198	4.42881e-40	3.85602e-37	3.67825e-37	Ndufc2/Ndufa12/Ndufa6/Atp5pf/Ndufv3/Atp5po/Ndufb2/Ndufb4/Ndufs6/Ndufb9/Ndufa1/Atp5f1a/Atp5me/Ndufs8/Ndufv1/Ndufs3/Ndufb3/Ndufb8/Ndufb5/Ndufa2/Ndufab1/Ndufb6/Ndufb10/Atp5mf/Atp5pd/Ndufa8/Sdhb/Sdhd/Ndufs5/Ndufa11/Atp5f1d/Ndufs7/Ndufa13/Atp5pb/Atp5f1b/Sdhc/Ndufs2/ND1/ND2/ATP6/ND3/ND4/ND5/ND6	44
turquoise	GO:0009060	aerobic respiration	68/661	137/8198	1.09858e-38	7.17372e-36	6.84299e-36	Ndufc2/Dld/Ndufa12/Ndufa6/Atp5pf/Ndufv3/Atp5po/Aco2/Ndufb2/Ndufb4/Cycs/Ndufs6/Ndufb9/Uqcrb/Cox7a2/Mdh1/Ndufa1/Cox7c/Atp5f1a/Atp5me/Ndufs8/Ndufv1/Ndufs3/Ndufb3/Ndufb8/Uqcrh/Ndufb5/Idh2/Cox5a/Cox4i1/Uqcrfs1/Ndufa2/Uqcrq/Ndufab1/Uqcrc2/Ndufb6/Ndufb10/Atp5mf/Uqcr10/Cox6a1/Atp5pd/Ndufa8/Mdh2/Chchd2/Park7/Sdhb/Sdhd/Ndufs5/Ndufa11/Uqcr11/Atp5f1d/Ndufs7/Ndufa13/Atp5pb/Atp5f1b/Sdhc/Ndufs2/ND1/ND2/COX1/COX…	68
turquoise	GO:0002181	cytoplasmic translation	60/661	108/8198	6.55e-38	3.42172e-35	3.26397e-35	Rps11/Rpl8/Rpl21/Rpl24/Rpl3/Rpl18a/Rps16/Rpl31/Rpl7/Rps20/Rplp1/Rpl30/Rpsa/Rpl14/Rps7/Rps12/Rpl34/Rps3a1/Mcts1/Rpl39/Rps4x/Rpl9-ps6/Rps23/Rpl17/Rps6/Rps29/Rpl27a/Rplp2/Rps13/Rpl37a/Rpl5/Rps8/Rpl22l1/Rpl35a/Eif4a2/Rpl4/Rps17/Rpl29/Rpl13/Rpl26/Rps14/Rps2/Rps15a/Rps21/Rpl6/Rplp0/Rpl38/Rpl12/Rpl7a/Ybx1/Eef2/Rps15/Rps28/Rpl10a/Rps10/Rpl19/Rpl23/Rpl27/Eif4ebp1/Rps26	60
turquoise	GO:0140241	translation at synapse	32/661	32/8198	5.04562e-36	1.88274e-33	1.79594e-33	Rps11/Rpl8/Rpl24/Rps16/Rpl7/Rpl14/Rps12/Rpl34/Rpl17/Rpl37/Rpl27a/Rplp2/Rpl37a/Rpl5/Rpl35a/Rpl4/Rpl29/Rpl13/Rpl26/Rps14/Rps15a/Rpl6/Rpl38/Rpl12/Rpl7a/Eef2/Rps28/Rpl10a/Rps10/Rpl23/Rpl27/Rps26	32
turquoise	GO:0140242	translation at postsynapse	32/661	32/8198	5.04562e-36	1.88274e-33	1.79594e-33	Rps11/Rpl8/Rpl24/Rps16/Rpl7/Rpl14/Rps12/Rpl34/Rpl17/Rpl37/Rpl27a/Rplp2/Rpl37a/Rpl5/Rpl35a/Rpl4/Rpl29/Rpl13/Rpl26/Rps14/Rps15a/Rpl6/Rpl38/Rpl12/Rpl7a/Eef2/Rps28/Rpl10a/Rps10/Rpl23/Rpl27/Rps26	32
turquoise	GO:0045333	cellular respiration	71/661	165/8198	3.30633e-35	1.07952e-32	1.02975e-32	Ndufc2/Dld/Ndufa12/Ndufa6/Atp5pf/Ndufv3/Atp5po/Aco2/Ndufb2/Ndufb4/Cycs/Ndufs6/Ndufb9/Uqcrb/Cox7a2/Pum2/Mdh1/Ndufa1/Cox7c/Atp5f1a/Atp5me/Slc1a3/Ndufs8/Ndufv1/Ndufs3/Ndufb3/Ndufb8/Uqcrh/Ndufb5/Idh2/Cox5a/Cox4i1/Uqcrfs1/Prelid1/Ndufa2/Uqcrq/Ndufab1/Uqcrc2/Ndufb6/Ndufb10/Atp5mf/Uqcr10/Cox6a1/Atp5pd/Ndufa8/Mdh2/Chchd2/Park7/Sdhb/Sdhd/Ndufs5/Ndufa11/Uqcr11/Atp5f1d/Ndufs7/Ndufa13/Atp5pb/Atp5f1b/Sdhc/Ndu…	71
turquoise	GO:0140236	translation at presynapse	31/661	31/8198	6.54088e-35	1.89188e-32	1.80466e-32	Rps11/Rpl8/Rpl24/Rps16/Rpl7/Rpl14/Rps12/Rpl34/Rpl17/Rpl37/Rpl27a/Rplp2/Rpl37a/Rpl5/Rpl35a/Rpl4/Rpl29/Rpl13/Rpl26/Rps14/Rps15a/Rpl6/Rpl38/Rpl12/Rpl7a/Rps28/Rpl10a/Rps10/Rpl23/Rpl27/Rps26	31
turquoise	GO:0006754	ATP biosynthetic process	47/661	71/8198	7.24303e-35	1.89188e-32	1.80466e-32	Ndufc2/Ndufa12/Ndufa6/Atp5pf/Ndufv3/Atp5po/Ndufb2/Ndufb4/Ndufs6/Ndufb9/Parp1/Ndufa1/Atp5f1a/Atp5me/Ndufs8/Ndufv1/Ndufs3/Atp5mc3/Ndufb3/Ndufb8/Ndufb5/Ndufa2/Ndufab1/Ndufb6/Ndufb10/Atp5mf/Atp5pd/Ndufa8/Eno1b/Sdhb/Sdhd/Ndufs5/Ndufa11/Atp5f1d/Ndufs7/Ndufa13/Atp5pb/Atp5f1b/Sdhc/Ndufs2/ND1/ND2/ATP6/ND3/ND4/ND5/ND6	47
turquoise	GO:0009206	purine ribonucleoside triphosphate biosynthetic process	48/661	75/8198	1.50399e-34	3.57129e-32	3.40665e-32	Ndufc2/Ndufa12/Ndufa6/Atp5pf/Ndufv3/Atp5po/Ndufb2/Ndufb4/Ndufs6/Ndufb9/Parp1/Ndufa1/Atp5f1a/Atp5me/Ndufs8/Ndufv1/Ndufs3/Atp5mc3/Ndufb3/Ndufb8/Ndufb5/Ndufa2/Ndufab1/Ndufb6/Ndufb10/Atp5mf/Nme1/Atp5pd/Ndufa8/Eno1b/Sdhb/Sdhd/Ndufs5/Ndufa11/Atp5f1d/Ndufs7/Ndufa13/Atp5pb/Atp5f1b/Sdhc/Ndufs2/ND1/ND2/ATP6/ND3/ND4/ND5/ND6	48
turquoise	GO:0009145	purine nucleoside triphosphate biosynthetic process	48/661	76/8198	3.78079e-34	8.22951e-32	7.85011e-32	Ndufc2/Ndufa12/Ndufa6/Atp5pf/Ndufv3/Atp5po/Ndufb2/Ndufb4/Ndufs6/Ndufb9/Parp1/Ndufa1/Atp5f1a/Atp5me/Ndufs8/Ndufv1/Ndufs3/Atp5mc3/Ndufb3/Ndufb8/Ndufb5/Ndufa2/Ndufab1/Ndufb6/Ndufb10/Atp5mf/Nme1/Atp5pd/Ndufa8/Eno1b/Sdhb/Sdhd/Ndufs5/Ndufa11/Atp5f1d/Ndufs7/Ndufa13/Atp5pb/Atp5f1b/Sdhc/Ndufs2/ND1/ND2/ATP6/ND3/ND4/ND5/ND6	48
turquoise	GO:0042773	ATP synthesis coupled electron transport	42/661	58/8198	8.0882e-34	1.62511e-31	1.55018e-31	Ndufc2/Dld/Ndufa12/Ndufv3/Cycs/Ndufs6/Ndufb9/Uqcrb/Cox7a2/Cox7c/Ndufs8/Ndufv1/Ndufs3/Ndufb8/Uqcrh/Cox5a/Cox4i1/Uqcrfs1/Uqcrq/Uqcrc2/Ndufb6/Uqcr10/Cox6a1/Ndufa8/Chchd2/Park7/Sdhb/Sdhd/Uqcr11/Ndufs7/Sdhc/Ndufs2/ND1/ND2/COX1/COX2/COX3/ND3/ND4/ND5/CYTB/ND6	42
turquoise	GO:0009201	ribonucleoside triphosphate biosynthetic process	48/661	79/8198	5.28372e-33	9.85792e-31	9.40344e-31	Ndufc2/Ndufa12/Ndufa6/Atp5pf/Ndufv3/Atp5po/Ndufb2/Ndufb4/Ndufs6/Ndufb9/Parp1/Ndufa1/Atp5f1a/Atp5me/Ndufs8/Ndufv1/Ndufs3/Atp5mc3/Ndufb3/Ndufb8/Ndufb5/Ndufa2/Ndufab1/Ndufb6/Ndufb10/Atp5mf/Nme1/Atp5pd/Ndufa8/Eno1b/Sdhb/Sdhd/Ndufs5/Ndufa11/Atp5f1d/Ndufs7/Ndufa13/Atp5pb/Atp5f1b/Sdhc/Ndufs2/ND1/ND2/ATP6/ND3/ND4/ND5/ND6	48
turquoise	GO:0042775	mitochondrial ATP synthesis coupled electron transport	41/661	57/8198	7.69673e-33	1.34026e-30	1.27847e-30	Ndufc2/Dld/Ndufa12/Ndufv3/Cycs/Ndufs6/Ndufb9/Uqcrb/Cox7a2/Cox7c/Ndufs8/Ndufv1/Ndufs3/Ndufb8/Uqcrh/Cox5a/Cox4i1/Uqcrfs1/Uqcrq/Uqcrc2/Ndufb6/Uqcr10/Cox6a1/Ndufa8/Chchd2/Park7/Sdhb/Sdhd/Uqcr11/Ndufs7/Sdhc/Ndufs2/ND1/ND2/COX1/COX3/ND3/ND4/ND5/CYTB/ND6	41
turquoise	GO:0009142	nucleoside triphosphate biosynthetic process	49/661	84/8198	1.76415e-32	2.87998e-30	2.7472e-30	Ndufc2/Ndufa12/Ndufa6/Atp5pf/Ndufv3/Atp5po/Ndufb2/Ndufb4/Ndufs6/Ndufb9/Parp1/Ndufa1/Atp5f1a/Atp5me/Ndufs8/Ndufv1/Ndufs3/Atp5mc3/Ndufb3/Ndufb8/Ndufb5/Ndufa2/Ndufab1/Ndufb6/Ndufb10/Atp5mf/Nme1/Atp5pd/Ndufa8/Ak1/Eno1b/Sdhb/Sdhd/Ndufs5/Ndufa11/Atp5f1d/Ndufs7/Ndufa13/Atp5pb/Atp5f1b/Sdhc/Ndufs2/ND1/ND2/ATP6/ND3/ND4/ND5/ND6	49
turquoise	GO:0019646	aerobic electron transport chain	38/661	50/8198	4.94736e-32	7.60147e-30	7.25102e-30	Ndufc2/Dld/Cycs/Ndufs6/Ndufb9/Uqcrb/Cox7a2/Cox7c/Ndufs8/Ndufv1/Ndufs3/Ndufb8/Uqcrh/Cox5a/Cox4i1/Uqcrfs1/Uqcrq/Uqcrc2/Ndufb6/Uqcr10/Cox6a1/Ndufa8/Park7/Sdhb/Sdhd/Uqcr11/Ndufs7/Sdhc/Ndufs2/ND1/ND2/COX1/COX3/ND3/ND4/ND5/CYTB/ND6	38
turquoise	GO:0022904	respiratory electron transport chain	44/661	72/8198	1.74892e-30	2.53787e-28	2.42087e-28	Ndufc2/Dld/Ndufa12/Ndufv3/Cycs/Ndufs6/Ndufb9/Uqcrb/Cox7a2/Pum2/Cox7c/Slc1a3/Ndufs8/Ndufv1/Ndufs3/Ndufb8/Uqcrh/Cox5a/Cox4i1/Uqcrfs1/Uqcrq/Uqcrc2/Ndufb6/Uqcr10/Cox6a1/Ndufa8/Chchd2/Park7/Sdhb/Sdhd/Uqcr11/Ndufs7/Sdhc/Ndufs2/ND1/ND2/COX1/COX2/COX3/ND3/ND4/ND5/CYTB/ND6	44
turquoise	GO:0022900	electron transport chain	45/661	79/8198	2.80185e-29	3.85181e-27	3.67423e-27	Ndufc2/Dld/Ndufa12/Ndufv3/Cycs/Ndufs6/Ndufb9/Uqcrb/Cox7a2/Pum2/Cox7c/Slc1a3/Ndufs8/Ndufv1/Ndufs3/Ndufb3/Ndufb8/Uqcrh/Cox5a/Cox4i1/Uqcrfs1/Uqcrq/Uqcrc2/Ndufb6/Uqcr10/Cox6a1/Ndufa8/Chchd2/Park7/Sdhb/Sdhd/Uqcr11/Ndufs7/Sdhc/Ndufs2/ND1/ND2/COX1/COX2/COX3/ND3/ND4/ND5/CYTB/ND6	45
turquoise	GO:0046034	ATP metabolic process	58/661	141/8198	1.31741e-27	1.72054e-25	1.64122e-25	Ndufc2/Atp1b1/Ndufa12/Ndufa6/Atp5pf/Ndufv3/Atp5po/Ndufb2/Gapdh/Tpi1/Ndufb4/Ndufs6/Ndufb9/Parp1/Ndufa1/Pgk1/Atp5f1a/Atp5me/Ndufs8/Ndufv1/Ndufs3/Atp5mc3/Ndufb3/Pgam1/Ndufb8/Hk1/Ndufb5/Gpi1/Ndufa2/Ndufab1/Ndufb6/Ndufb10/Atp5mf/Atp5pd/Ndufa8/Ak1/Aldoc/Eno1b/Sdhb/Sdhd/Hspa8/Ndufs5/Ndufa11/Atp5f1d/Ndufs7/Ndufa13/Atp5pb/Atp6v1b2/Atp5f1b/Sdhc/Ndufs2/ND1/ND2/ATP6/ND3/ND4/ND5/ND6	58
turquoise	GO:0009205	purine ribonucleoside triphosphate metabolic process	60/661	155/8198	8.01197e-27	9.96537e-25	9.50593e-25	Ndufc2/Atp1b1/Ndufa12/Ndufa6/Atp5pf/Ndufv3/Atp5po/Ndufb2/Gapdh/Tpi1/Ndufb4/Ndufs6/Ndufb9/Parp1/Ndufa1/Pgk1/Atp5f1a/Atp5me/Ndufs8/Ndufv1/Ndufs3/Atp5mc3/Ndufb3/Pgam1/Ndufb8/Hk1/Ndufb5/Gpi1/Ndufa2/Ndufab1/Ndufb6/Ndufb10/Atp5mf/Ran/Nme1/Atp5pd/Ndufa8/Ak1/Aldoc/Eno1b/Sdhb/Sdhd/Hspa8/Ndufs5/Ndufa11/Atp5f1d/Ndufs7/Ndufa13/Atp5pb/Atp6v1b2/Atp5f1b/Sdhc/Ndufs2/ND1/ND2/ATP6/ND3/ND4/ND5/ND6	60
turquoise	GO:0009144	purine nucleoside triphosphate metabolic process	60/661	160/8198	5.96577e-26	6.77504e-24	6.46269e-24	Ndufc2/Atp1b1/Ndufa12/Ndufa6/Atp5pf/Ndufv3/Atp5po/Ndufb2/Gapdh/Tpi1/Ndufb4/Ndufs6/Ndufb9/Parp1/Ndufa1/Pgk1/Atp5f1a/Atp5me/Ndufs8/Ndufv1/Ndufs3/Atp5mc3/Ndufb3/Pgam1/Ndufb8/Hk1/Ndufb5/Gpi1/Ndufa2/Ndufab1/Ndufb6/Ndufb10/Atp5mf/Ran/Nme1/Atp5pd/Ndufa8/Ak1/Aldoc/Eno1b/Sdhb/Sdhd/Hspa8/Ndufs5/Ndufa11/Atp5f1d/Ndufs7/Ndufa13/Atp5pb/Atp6v1b2/Atp5f1b/Sdhc/Ndufs2/ND1/ND2/ATP6/ND3/ND4/ND5/ND6	60
turquoise	GO:0009199	ribonucleoside triphosphate metabolic process	60/661	160/8198	5.96577e-26	6.77504e-24	6.46269e-24	Ndufc2/Atp1b1/Ndufa12/Ndufa6/Atp5pf/Ndufv3/Atp5po/Ndufb2/Gapdh/Tpi1/Ndufb4/Ndufs6/Ndufb9/Parp1/Ndufa1/Pgk1/Atp5f1a/Atp5me/Ndufs8/Ndufv1/Ndufs3/Atp5mc3/Ndufb3/Pgam1/Ndufb8/Hk1/Ndufb5/Gpi1/Ndufa2/Ndufab1/Ndufb6/Ndufb10/Atp5mf/Ran/Nme1/Atp5pd/Ndufa8/Ak1/Aldoc/Eno1b/Sdhb/Sdhd/Hspa8/Ndufs5/Ndufa11/Atp5f1d/Ndufs7/Ndufa13/Atp5pb/Atp6v1b2/Atp5f1b/Sdhc/Ndufs2/ND1/ND2/ATP6/ND3/ND4/ND5/ND6	60
turquoise	GO:0009141	nucleoside triphosphate metabolic process	60/661	168/8198	1.22407e-24	1.3322e-22	1.27078e-22	Ndufc2/Atp1b1/Ndufa12/Ndufa6/Atp5pf/Ndufv3/Atp5po/Ndufb2/Gapdh/Tpi1/Ndufb4/Ndufs6/Ndufb9/Parp1/Ndufa1/Pgk1/Atp5f1a/Atp5me/Ndufs8/Ndufv1/Ndufs3/Atp5mc3/Ndufb3/Pgam1/Ndufb8/Hk1/Ndufb5/Gpi1/Ndufa2/Ndufab1/Ndufb6/Ndufb10/Atp5mf/Ran/Nme1/Atp5pd/Ndufa8/Ak1/Aldoc/Eno1b/Sdhb/Sdhd/Hspa8/Ndufs5/Ndufa11/Atp5f1d/Ndufs7/Ndufa13/Atp5pb/Atp6v1b2/Atp5f1b/Sdhc/Ndufs2/ND1/ND2/ATP6/ND3/ND4/ND5/ND6	60
turquoise	GO:0009152	purine ribonucleotide biosynthetic process	50/661	131/8198	3.5459e-22	3.70476e-20	3.53396e-20	Ndufc2/Dld/Ndufa12/Ndufa6/Atp5pf/Ndufv3/Atp5po/Ndufb2/Ndufb4/Ndufs6/Ndufb9/Parp1/Ndufa1/Atp5f1a/Atp5me/Ndufs8/Ndufv1/Ndufs3/Atp5mc3/Ndufb3/Ndufb8/Ndufb5/Ndufa2/Ndufab1/Ndufb6/Ndufb10/Atp5mf/Nme1/Atp5pd/Ndufa8/Ak1/Eno1b/Sdhb/Sdhd/Ndufs5/Ndufa11/Atp5f1d/Ndufs7/Ndufa13/Atp5pb/Atp5f1b/Sdhc/Ndufs2/ND1/ND2/ATP6/ND3/ND4/ND5/ND6	50
turquoise	GO:0009260	ribonucleotide biosynthetic process	50/661	136/8198	2.49461e-21	2.50612e-19	2.39058e-19	Ndufc2/Dld/Ndufa12/Ndufa6/Atp5pf/Ndufv3/Atp5po/Ndufb2/Ndufb4/Ndufs6/Ndufb9/Parp1/Ndufa1/Atp5f1a/Atp5me/Ndufs8/Ndufv1/Ndufs3/Atp5mc3/Ndufb3/Ndufb8/Ndufb5/Ndufa2/Ndufab1/Ndufb6/Ndufb10/Atp5mf/Nme1/Atp5pd/Ndufa8/Ak1/Eno1b/Sdhb/Sdhd/Ndufs5/Ndufa11/Atp5f1d/Ndufs7/Ndufa13/Atp5pb/Atp5f1b/Sdhc/Ndufs2/ND1/ND2/ATP6/ND3/ND4/ND5/ND6	50
turquoise	GO:0046390	ribose phosphate biosynthetic process	50/661	139/8198	7.63781e-21	7.38888e-19	7.04823e-19	Ndufc2/Dld/Ndufa12/Ndufa6/Atp5pf/Ndufv3/Atp5po/Ndufb2/Ndufb4/Ndufs6/Ndufb9/Parp1/Ndufa1/Atp5f1a/Atp5me/Ndufs8/Ndufv1/Ndufs3/Atp5mc3/Ndufb3/Ndufb8/Ndufb5/Ndufa2/Ndufab1/Ndufb6/Ndufb10/Atp5mf/Nme1/Atp5pd/Ndufa8/Ak1/Eno1b/Sdhb/Sdhd/Ndufs5/Ndufa11/Atp5f1d/Ndufs7/Ndufa13/Atp5pb/Atp5f1b/Sdhc/Ndufs2/ND1/ND2/ATP6/ND3/ND4/ND5/ND6	50
turquoise	GO:0006164	purine nucleotide biosynthetic process	51/661	147/8198	1.97505e-20	1.84244e-18	1.7575e-18	Ndufc2/Dld/Ndufa12/Ndufa6/Atp5pf/Ndufv3/Atp5po/Ndufb2/Ndufb4/Ndufs6/Ndufb9/Parp1/Ndufa1/Atp5f1a/Atp5me/Ndufs8/Ndufv1/Ndufs3/Atp5mc3/Ndufb3/Ndufb8/Ndufb5/Idh2/Ndufa2/Ndufab1/Ndufb6/Ndufb10/Atp5mf/Nme1/Atp5pd/Ndufa8/Ak1/Eno1b/Sdhb/Sdhd/Ndufs5/Ndufa11/Atp5f1d/Ndufs7/Ndufa13/Atp5pb/Atp5f1b/Sdhc/Ndufs2/ND1/ND2/ATP6/ND3/ND4/ND5/ND6	51
turquoise	GO:0072522	purine-containing compound biosynthetic process	51/661	151/8198	7.70561e-20	6.94036e-18	6.62039e-18	Ndufc2/Dld/Ndufa12/Ndufa6/Atp5pf/Ndufv3/Atp5po/Ndufb2/Ndufb4/Ndufs6/Ndufb9/Parp1/Ndufa1/Atp5f1a/Atp5me/Ndufs8/Ndufv1/Ndufs3/Atp5mc3/Ndufb3/Ndufb8/Ndufb5/Idh2/Ndufa2/Ndufab1/Ndufb6/Ndufb10/Atp5mf/Nme1/Atp5pd/Ndufa8/Ak1/Eno1b/Sdhb/Sdhd/Ndufs5/Ndufa11/Atp5f1d/Ndufs7/Ndufa13/Atp5pb/Atp5f1b/Sdhc/Ndufs2/ND1/ND2/ATP6/ND3/ND4/ND5/ND6	51
turquoise	GO:0009165	nucleotide biosynthetic process	51/661	161/8198	1.84491e-18	1.6063e-16	1.53225e-16	Ndufc2/Dld/Ndufa12/Ndufa6/Atp5pf/Ndufv3/Atp5po/Ndufb2/Ndufb4/Ndufs6/Ndufb9/Parp1/Ndufa1/Atp5f1a/Atp5me/Ndufs8/Ndufv1/Ndufs3/Atp5mc3/Ndufb3/Ndufb8/Ndufb5/Idh2/Ndufa2/Ndufab1/Ndufb6/Ndufb10/Atp5mf/Nme1/Atp5pd/Ndufa8/Ak1/Eno1b/Sdhb/Sdhd/Ndufs5/Ndufa11/Atp5f1d/Ndufs7/Ndufa13/Atp5pb/Atp5f1b/Sdhc/Ndufs2/ND1/ND2/ATP6/ND3/ND4/ND5/ND6	51
turquoise	GO:0010257	NADH dehydrogenase complex assembly	28/661	50/8198	2.2653e-18	1.84905e-16	1.76381e-16	Ndufc2/Ndufa12/Ndufa6/Ndufb2/Ndufb4/Ndufs6/Ndufb9/Ndufa1/Ndufs8/Ndufs3/Ndufb3/Ndufb8/Ndufb5/Ndufa2/Ndufab1/Ndufb6/Ndufb10/Ndufa8/Ndufs5/Ndufa11/Ndufs7/Ndufa13/Ndufs2/ND1/ND2/ND4/ND5/ND6	28
turquoise	GO:0032981	mitochondrial respiratory chain complex I assembly	28/661	50/8198	2.2653e-18	1.84905e-16	1.76381e-16	Ndufc2/Ndufa12/Ndufa6/Ndufb2/Ndufb4/Ndufs6/Ndufb9/Ndufa1/Ndufs8/Ndufs3/Ndufb3/Ndufb8/Ndufb5/Ndufa2/Ndufab1/Ndufb6/Ndufb10/Ndufa8/Ndufs5/Ndufa11/Ndufs7/Ndufa13/Ndufs2/ND1/ND2/ND4/ND5/ND6	28
turquoise	GO:1901293	nucleoside phosphate biosynthetic process	51/661	162/8198	2.49298e-18	1.97323e-16	1.88226e-16	Ndufc2/Dld/Ndufa12/Ndufa6/Atp5pf/Ndufv3/Atp5po/Ndufb2/Ndufb4/Ndufs6/Ndufb9/Parp1/Ndufa1/Atp5f1a/Atp5me/Ndufs8/Ndufv1/Ndufs3/Atp5mc3/Ndufb3/Ndufb8/Ndufb5/Idh2/Ndufa2/Ndufab1/Ndufb6/Ndufb10/Atp5mf/Nme1/Atp5pd/Ndufa8/Ak1/Eno1b/Sdhb/Sdhd/Ndufs5/Ndufa11/Atp5f1d/Ndufs7/Ndufa13/Atp5pb/Atp5f1b/Sdhc/Ndufs2/ND1/ND2/ATP6/ND3/ND4/ND5/ND6	51
turquoise	GO:1902600	proton transmembrane transport	28/661	60/8198	1.21621e-15	9.34338e-14	8.91262e-14	Atp6ap2/Atp1b1/Atp5pf/Atp6v1e1/Atp5po/Phb2/Ndufa4/Atp6v1c1/Atp5f1a/Atp5me/Atp6v1d/Atp5mc3/Cox15/Atp6v0b/Atp6v0c/Atp5mf/Atp5pd/Atp6v1g1/Park7/Atp5f1d/Ndufs7/Atp5pb/Atp6v1b2/Atp5f1b/COX1/ND4/ND5/CYTB	28
turquoise	GO:0006120	mitochondrial electron transport, NADH to ubiquinone	19/661	27/8198	1.57121e-15	1.17258e-13	1.11852e-13	Ndufc2/Dld/Ndufs6/Ndufb9/Ndufs8/Ndufv1/Ndufs3/Ndufb8/Ndufb6/Ndufa8/Park7/Ndufs7/Ndufs2/ND1/ND2/ND3/ND4/ND5/ND6	19
turquoise	GO:0033108	mitochondrial respiratory chain complex assembly	28/661	72/8198	3.4835e-13	2.52748e-11	2.41095e-11	Ndufc2/Ndufa12/Ndufa6/Ndufb2/Ndufb4/Ndufs6/Ndufb9/Ndufa1/Ndufs8/Ndufs3/Ndufb3/Ndufb8/Ndufb5/Ndufa2/Ndufab1/Ndufb6/Ndufb10/Ndufa8/Ndufs5/Ndufa11/Ndufs7/Ndufa13/Ndufs2/ND1/ND2/ND4/ND5/ND6	28
blue	GO:0007416	synapse assembly	20/290	164/8198	1.19323e-06	0.00262271	0.00248819	Mycbp2/Pcdh17/Gabrg3/Gabrb3/Slitrk1/Pclo/Robo1/Efnb2/Ptpn13/Slit2/Efnb1/Elavl2/Mdga2/Gabrg2/Gabra1/Nrg2/Gria1/Nptx1/Srgap2/Srcin1	20
black	GO:0050773	regulation of dendrite development	9/83	109/8198	1.34828e-06	0.00159637	0.00147176	Ptprz1/Cdkl5/Camk1d/Tiam1/Ppp3ca/Rapgef2/Ntrk2/Kndc1/Baiap2	9
brown	GO:1902932	positive regulation of alcohol biosynthetic process	7/263	20/8198	1.75016e-06	0.00367009	0.00346163	Srebf2/Myh9/Pth1r/Adcyap1r1/Dab2/Fgf1/Ntsr1	7
black	GO:0001764	neuron migration	9/83	134/8198	7.51817e-06	0.00445076	0.00410334	Ptprz1/Cdkl5/Mrtfa/Large1/Cep85l/Rapgef2/Ntrk2/Mrtfb/Acap3	9
black	GO:0048814	regulation of dendrite morphogenesis	7/83	79/8198	1.35955e-05	0.00536569	0.00494685	Ptprz1/Cdkl5/Tiam1/Ppp3ca/Rapgef2/Kndc1/Baiap2	7
salmon	GO:0030166	proteoglycan biosynthetic process	5/68	39/8198	1.56552e-05	0.0148254	0.0141885	Ndst4/Csgalnact1/Chsy3/Hs6st1/Chst8	5
turquoise	GO:0006457	protein folding	24/661	117/8198	1.56863e-05	0.00110737	0.00105631	Prdx4/Cct8/Hsp90b1/Cct2/Cct5/Dnajb6/Clu/Cct4/Hsp90ab1/Hspd1/Pdia3/Ppib/Canx/Pfdn4/Dnajc5/Hspa5/Sdf2/Cct6b/Hspa8/Ppia/Pfdn5/Pfdn2/Cct3/Calr	24
turquoise	GO:0098754	detoxification	11/661	31/8198	1.63118e-05	0.00112122	0.00106953	Sod1/Gsr/Txn1/Prdx6b/Prdx1/Selenot/Mt1/Mt4/Aldh2/Park7/Gstm5	11
midnightblue	GO:0030278	regulation of ossification	6/58	78/8198	1.66811e-05	0.0208013	0.0180858	Ptn/Lrp6/Bcl2/Rsad2/Nell1/Mapk1	6
blue	GO:0060078	regulation of postsynaptic membrane potential	13/290	91/8198	1.67002e-05	0.0183535	0.0174121	Gabrg3/Gabrb3/Pclo/Afdn/Prkn/Grik2/Nr3c2/Rgs7bp/Celf4/Gabrg2/Gabra1/Gria1/Sh3gl1	13
turquoise	GO:2001242	regulation of intrinsic apoptotic signaling pathway	22/661	103/8198	1.81118e-05	0.00121302	0.0011571	Tpt1/Sod1/Atf4/Rps7/Clu/Parp1/Nono/Ndufs3/Vdac2/Txndc12/Rpl26/Ubb/Xbp1/Erp29/Mif/Eno1b/Park7/Hyou1/Ndufa13/Ppia/Tmbim6/Rack1	22
turquoise	GO:0042274	ribosomal small subunit biogenesis	17/661	68/8198	1.89115e-05	0.00122283	0.00116646	Rps11/Rps16/Rpsa/Rps7/Rps12/Gtf2h5/Rps3a1/Rps23/Rps6/Rps13/Rps8/Rps17/Rps14/Rps15a/Rps21/Rps15/Rps28	17
turquoise	GO:0050821	protein stabilization	25/661	126/8198	1.91945e-05	0.00122283	0.00116646	Atp1b1/Cct8/Cct2/Lamp1/Gapdh/Phb2/Cct5/Sox4/Rps7/Clu/Cct4/Hsp90ab1/Hspd1/Rpl5/Plpp3/Pfn2/Atp1b3/Ppib/Park7/Apoa1/Rpl23/Phb1/Cct3/Pin1/Calr	25
turquoise	GO:1990748	cellular detoxification	9/661	23/8198	3.97187e-05	0.00247013	0.00235625	Sod1/Gsr/Txn1/Prdx6b/Prdx1/Selenot/Aldh2/Park7/Gstm5	9
turquoise	GO:0006959	humoral immune response	11/661	34/8198	4.40454e-05	0.0026755	0.00255216	Gapdh/Npy/Bmi1/Rpl30/Rpl39/Cd81/Cxcl14/Romo1/Notch1/C1qbp/Phb1	11
turquoise	GO:0051881	regulation of mitochondrial membrane potential	14/661	53/8198	5.31563e-05	0.00315555	0.00301007	Ndufc2/Sod1/Gsk3b/Cck/Parp1/Prdx3/Got1/Arl6ip5/Prelid1/Ubb/Park7/Mapt/Bnip3l/Rack1	14
turquoise	GO:2001243	negative regulation of intrinsic apoptotic signaling pathway	16/661	67/8198	6.06999e-05	0.00352329	0.00336086	Tpt1/Atf4/Clu/Nono/Ndufs3/Vdac2/Txndc12/Xbp1/Mif/Eno1b/Park7/Hyou1/Ndufa13/Ppia/Tmbim6/Rack1	16
salmon	GO:0006029	proteoglycan metabolic process	5/68	53/8198	7.13351e-05	0.0311552	0.0298167	Ndst4/Csgalnact1/Chsy3/Hs6st1/Chst8	5
midnightblue	GO:0048592	eye morphogenesis	6/58	101/8198	7.26111e-05	0.0403091	0.035047	Shroom2/Ptn/Lrp6/Bcl2/Meis1/Ephb2	6
midnightblue	GO:0090596	sensory organ morphogenesis	7/58	154/8198	9.69746e-05	0.0403091	0.035047	Shroom2/Ptn/Lrp6/Bcl2/Meis1/Mapk1/Ephb2	7
salmon	GO:0007626	locomotory behavior	8/68	177/8198	9.86965e-05	0.0311552	0.0298167	Npas3/Dpp4/Fign/Scn1a/Tnr/Zfhx3/Ankfn1/Crhr1	8
turquoise	GO:0042743	hydrogen peroxide metabolic process	9/661	26/8198	0.000121815	0.00691695	0.00659806	Prdx4/Hbb-y/Sod1/Cycs/Txn1/Prdx3/Prdx6b/Prdx1/Park7	9
turquoise	GO:0052547	regulation of peptidase activity	24/661	133/8198	0.000136876	0.00760682	0.00725612	Hmgb1/Cstb/Gapdh/Cycs/Dnajb6/Cst5/4930486L24Rik/Tmed10/Psma3/Ctsd/Hspd1/Cflar/F3/Arl6ip5/Prr7/Prelid1/Arl6ip1/Pebp1/Timp2/Vtn/Svbp/Park7/Ndufa13/Rack1	24
midnightblue	GO:0031103	axon regeneration	4/58	38/8198	0.000139184	0.0433905	0.0377261	Ptn/Bcl2/Rgma/Tnc	4
black	GO:0048813	dendrite morphogenesis	8/83	154/8198	0.000154704	0.0457922	0.0422178	Ptprz1/Cdkl5/Tiam1/Ppp3ca/Rapgef2/Dip2a/Kndc1/Baiap2	8
turquoise	GO:0061077	chaperone-mediated protein folding	11/661	40/8198	0.000227581	0.0123842	0.0118132	Cct8/Cct2/Cct5/Dnajb6/Clu/Cct4/Dnajc5/Hspa5/Sdf2/Hspa8/Cct3	11
turquoise	GO:0019674	NAD metabolic process	10/661	34/8198	0.000239271	0.0127546	0.0121666	Ldhb/Gapdh/Tpi1/Mdh1/Pgk1/Ldha/Hk1/Gpi1/Mdh2/Eno1b	10
midnightblue	GO:0031102	neuron projection regeneration	4/58	44/8198	0.000248014	0.0440213	0.0382746	Ptn/Bcl2/Rgma/Tnc	4
turquoise	GO:0097193	intrinsic apoptotic signaling pathway	29/661	181/8198	0.000254782	0.0133098	0.0126962	Tpt1/Sod1/Atf4/Gsk3b/Cycs/Rps7/Clu/Parp1/Casp3/Nono/Hint1/Ndufs3/Vdac2/Txndc12/Arl6ip5/Rpl26/Ubb/Xbp1/Aldh2/Erp29/Mif/Eno1b/Park7/Hyou1/Ndufa13/Mapt/Ppia/Tmbim6/Rack1	29
midnightblue	GO:0070663	regulation of leukocyte proliferation	5/58	83/8198	0.000283428	0.0440213	0.0382746	Bcl2/Lmo1/Mapk1/Ephb2/Tcf3	5
midnightblue	GO:0048678	response to axon injury	4/58	46/8198	0.000295016	0.0440213	0.0382746	Ptn/Bcl2/Rgma/Tnc	4
turquoise	GO:0097237	cellular response to toxic substance	9/661	29/8198	0.000313367	0.0160493	0.0153094	Sod1/Gsr/Txn1/Prdx6b/Prdx1/Selenot/Aldh2/Park7/Gstm5	9
midnightblue	GO:0021537	telencephalon development	7/58	187/8198	0.000322989	0.0440213	0.0382746	Lrp6/Zbtb18/Kif26a/Tbr1/Ephb2/Draxin/Kirrel3	7
midnightblue	GO:0045777	positive regulation of blood pressure	3/58	20/8198	0.00035176	0.0440213	0.0382746	Nr2f2/Grip2/Camk2n1	3
midnightblue	GO:0048593	camera-type eye morphogenesis	5/58	87/8198	0.000353018	0.0440213	0.0382746	Shroom2/Ptn/Lrp6/Meis1/Ephb2	5
turquoise	GO:0006734	NADH metabolic process	8/661	24/8198	0.00039294	0.0197377	0.0188277	Gapdh/Tpi1/Mdh1/Pgk1/Hk1/Gpi1/Mdh2/Eno1b	8
midnightblue	GO:0070665	positive regulation of leukocyte proliferation	4/58	50/8198	0.000407687	0.0462169	0.0401835	Bcl2/Mapk1/Ephb2/Tcf3	4
turquoise	GO:0043523	regulation of neuron apoptotic process	27/661	172/8198	0.000573171	0.0282476	0.0269453	Sod1/Atf4/Gsk3b/Clu/Parp1/Hsp90ab1/Casp3/Fgfr3/Nono/Mdk/Hspd1/Cflar/Prdx3/St8sia2/Gpi1/Mt1/Sncb/Pcdhgc5/Adnp/Dnajc5/Ubb/Park7/Hyou1/Phb1/Prnp/Nefl/Pin1	27
turquoise	GO:0006081	cellular aldehyde metabolic process	10/661	38/8198	0.000642217	0.0310643	0.0296321	Pdxp/Gapdh/Tpi1/Mdh1/Pgk1/Pgam1/Idh2/Aldh2/Mdh2/Park7	10
turquoise	GO:0045454	cell redox homeostasis	7/661	20/8198	0.000654876	0.0311006	0.0296668	Prdx4/Gsr/Txn1/Prdx3/Prdx6b/Prdx1/Selenot	7
turquoise	GO:0042255	ribosome assembly	11/661	45/8198	0.000689339	0.0321527	0.0306704	Rpl24/Rpsa/Rps6/Rpl5/Rps14/Rpl6/Rplp0/Rpl38/C1qbp/Rps15/Rps28	11
turquoise	GO:0030595	leukocyte chemotaxis	15/661	77/8198	0.00106651	0.0488725	0.0466193	Hmgb1/Cxadr/Ptpro/Cyp7b1/Chga/Mdk/Scg2/Ppib/Cxcl14/Mif/C1qbp/Slc37a4/Bsg/Ppia/Calr	15

### Sheet: Oligodendrocyte Precursors
Module	ID	Description	GeneRatio	BgRatio	pvalue	p.adjust	qvalue	geneID	Count
