## Supplementary material for "Charting the single cell transcriptional landscape governing visual imprinting": Supplementary_File_S6.xlsx

### Sheet: Legend
Supplementary File S6
Results of synteny analysis
Methods
Fifteen upstream and fifteen downstream genes flanking the GLUBK89 and lncRNA6609 loci in the chicken genome were identified.
The corresponding orthologous genes were then identified in turkey, golden eagle, and human genomes. Analyses were performed using Ensembl’s comparative genomics and synteny tools.
Columns legend
Gallus gallus genes: genes flanking either GLUBK89 or lncRNA6609
Location: genomic coordinates for the Gallus gallu genes
Homologues: genes that are homologues to the Gallus gallus genes in the selected organism
Location: genomic coordinates for the homologues genes

### Sheet: Chick-Turkey GLUBK7489
Gallus gallus genes	Location		Meleagris gallopavo homologues	Location
AASDHPPT (ENSGALG00010005177)	1:180955991-180982935	→	AASDHPPT (ENSMGAG00000015160)	1:175687657-175702783	Region Comparison		→
BIRC2 (ENSGALG00010007658)	1:182458440-182468551	→	BIRC2 (ENSMGAG00000015174)	1:174238773-174246217	Region Comparison
DCUN1D5 (ENSGALG00010007532)	1:182220519-182233456	→	DCUN1D5 (ENSMGAG00000015168)	1:174426496-174429439	Region Comparison
ALKBH8 (ENSGALG00010004717)	1:180435160-180482949	→	ENSMGAG00000015156 (ENSMGAG00000015156)	1:176184250-176186391	Region Comparison
CWF19L2 (ENSGALG00010005154)	1:180504100-180566860	→	ENSMGAG00000015157 (ENSMGAG00000015157)	1:176127974-176158329	Region Comparison
GUCY1A2 (ENSGALG00010005167)	1:180676055-180804280	→	ENSMGAG00000015159 (ENSMGAG00000015159)	1:175877708-175889751	Region Comparison
DYNC2H1 (ENSGALG00010005265)	1:182080606-182220392	→	ENSMGAG00000015167 (ENSMGAG00000015167)	1:174500693-174541911	Region Comparison
MMP1 (ENSGALG00010007571)	1:182340937-182347904	→	ENSMGAG00000015170 (ENSMGAG00000015170)	1:174335700-174342120	Region Comparison
MMP27 (ENSGALG00010007575)	1:182351658-182359718	→	ENSMGAG00000015171 (ENSMGAG00000015171)	1:174345829-174354393	Region Comparison
TMEM123 (ENSGALG00010007640)	1:182434057-182452598	→	ENSMGAG00000015173 (ENSMGAG00000015173)	1:174250637-174262411	Region Comparison
MMP10 (ENSGALG00010007546)	1:182313478-182320112	→	ENSMGAG00000016562 (ENSMGAG00000016562)	1:174395928-174402482	Region Comparison
		→	ENSMGAG00000016922 (ENSMGAG00000016922)	1:174477701-174498420	Region Comparison
		→	ENSMGAG00000017848 (ENSMGAG00000017848)	1:176114204-176122286	Region Comparison
ENSGALG00010005230 (ENSGALG00010005230)	1:181522428-181523400	→	ENSMGAG00000018928 (ENSMGAG00000018928)	1:175144856-175146104	Region Comparison
		→	ENSMGAG00000019247 (ENSMGAG00000019247)	1:174546229-174554713	Region Comparison
MMP3 (ENSGALG00010007554)	1:182324963-182334784	→	ENSMGAG00000020240 (ENSMGAG00000020240)	1:174407683-174418193	Region Comparison
		→	ENSMGAG00000021804 (ENSMGAG00000021804)	1:174558789-174614187	Region Comparison
KBTBD3 (ENSGALG00010005187)	1:180983123-180997486	→	KBTBD3 (ENSMGAG00000015161)	1:175668121-175672734	Region Comparison
MMP13 (ENSGALG00010007330)	1:182277188-182285672	→	MMP13 (ENSMGAG00000015169)	1:174363893-174368357	Region Comparison
MMP7 (ENSGALG00010007586)	1:182404737-182409889	→	MMP7 (ENSMGAG00000015172)	1:174299568-174303984	Region Comparison
MSANTD4 (ENSGALG00010005191)	1:181002891-181016378	→	MSANTD4 (ENSMGAG00000015162)	1:175621543-175628074	Region Comparison
GRIA4 (ENSGALG00010005223)	1:181042517-181265078		No homologues
PDGFD (ENSGALG00010005249)	1:181777524-181917438		No homologues
VMO1 (ENSGALG00010005161)	1:180604835-180608823	→	VMO1 (ENSMGAG00000015158)	1:176041418-176043748	Region Comparison

### Sheet: Chick-Eagle GLUBK7489
Gallus gallus genes	Location		Aquila chrysaetos chrysaetos homologues	Location
AASDHPPT (ENSGALG00010005177)	1:180955991-180982935	→	AASDHPPT (ENSACCG00020007826)	19:11195523-11232166	Region Comparison
ALKBH8 (ENSGALG00010004717)	1:180435160-180482949	→	ALKBH8 (ENSACCG00020007723)	19:10550721-10605743	Region Comparison
CWF19L2 (ENSGALG00010005154)	1:180504100-180566860	→	CWF19L2 (ENSACCG00020007775)	19:10637199-10727129	Region Comparison
DCUN1D5 (ENSGALG00010007532)	1:182220519-182233456	→	DCUN1D5 (ENSACCG00020008426)	19:12579421-12594368	Region Comparison
DYNC2H1 (ENSGALG00010005265)	1:182080606-182220392	→	DYNC2H1 (ENSACCG00020008188)	19:12391178-12577869	Region Comparison
VMO1 (ENSGALG00010005161)	1:180604835-180608823	→	ENSACCG00020007804 (ENSACCG00020007804)	19:10757144-10758870	Region Comparison
MMP10 (ENSGALG00010007546)	1:182313478-182320112	→	ENSACCG00020008499 (ENSACCG00020008499)	19:12687053-12693888	Region Comparison
MMP3 (ENSGALG00010007554)	1:182324963-182334784	→	ENSACCG00020008528 (ENSACCG00020008528)	19:12699944-12705885	Region Comparison
BIRC2 (ENSGALG00010007658)	1:182458440-182468551	→	ENSACCG00020008627 (ENSACCG00020008627)	19:12892718-12913013	Region Comparison
GRIA4 (ENSGALG00010005223)	1:181042517-181265078	→	GRIA4 (ENSACCG00020007893)	19:11298128-11537314	Region Comparison
GUCY1A2 (ENSGALG00010005167)	1:180676055-180804280	→	GUCY1A2 (ENSACCG00020007814)	19:10847022-11014128	Region Comparison
KBTBD3 (ENSGALG00010005187)	1:180983123-180997486	→	KBTBD3 (ENSACCG00020007839)	19:11246234-11253430	Region Comparison
MMP1 (ENSGALG00010007571)	1:182340937-182347904	→	MMP1 (ENSACCG00020008549)	19:12718564-12725174	Region Comparison
MMP13 (ENSGALG00010007330)	1:182277188-182285672	→	MMP13 (ENSACCG00020008442)	19:12647188-12653797	Region Comparison
MMP27 (ENSGALG00010007575)	1:182351658-182359718	→	MMP27 (ENSACCG00020008570)	19:12730626-12738201	Region Comparison
MSANTD4 (ENSGALG00010005191)	1:181002891-181016378	→	MSANTD4 (ENSACCG00020007849)	19:11260289-11270580	Region Comparison
ENSGALG00010005230 (ENSGALG00010005230)	1:181522428-181523400		No homologues
MMP7 (ENSGALG00010007586)	1:182404737-182409889		No homologues
PDGFD (ENSGALG00010005249)	1:181777524-181917438	→	PDGFD (ENSACCG00020007995)	19:12070042-12215198	Region Comparison
TMEM123 (ENSGALG00010007640)	1:182434057-182452598	→	TMEM123 (ENSACCG00020008603)	19:12877638-12898257	Region Comparison

### Sheet: Chick-Human GLUBK7489
Gallus gallus genes	Location		Homo sapiens homologues	Location
AASDHPPT (ENSGALG00010005177)	1:180955991-180982935	→	AASDHPPT (ENSG00000149313)	11:106075501-106098708	Region Comparison
ALKBH8 (ENSGALG00010004717)	1:180435160-180482949	→	ALKBH8 (ENSG00000137760)	11:107502727-107565742	Region Comparison
		→	BIRC2 (ENSG00000110330)	11:102347208-102378680	Region Comparison
BIRC2 (ENSGALG00010007658)	1:182458440-182468551	→	BIRC3 (ENSG00000023445)	11:102317484-102339403	Region Comparison
CWF19L2 (ENSGALG00010005154)	1:180504100-180566860	→	CWF19L2 (ENSG00000152404)	11:107321601-107457842	Region Comparison
ENSGALG00010005230 (ENSGALG00010005230)	1:181522428-181523400	→	CYB5B (ENSG00000103018)	16:69398402-69466264	Region Comparison
DCUN1D5 (ENSGALG00010007532)	1:182220519-182233456	→	DCUN1D5 (ENSG00000137692)	11:103050686-103092194	Region Comparison
DYNC2H1 (ENSGALG00010005265)	1:182080606-182220392	→	DYNC2H1 (ENSG00000187240)	11:103109410-103479863	Region Comparison
GRIA4 (ENSGALG00010005223)	1:181042517-181265078	→	GRIA4 (ENSG00000152578)	11:105609535-105982090	Region Comparison
GUCY1A2 (ENSGALG00010005167)	1:180676055-180804280	→	GUCY1A2 (ENSG00000152402)	11:106674019-107018476	Region Comparison
KBTBD3 (ENSGALG00010005187)	1:180983123-180997486	→	KBTBD3 (ENSG00000182359)	11:106051098-106077459	Region Comparison
MMP1 (ENSGALG00010007571)	1:182340937-182347904	→	MMP1 (ENSG00000196611)	11:102789401-102798160	Region Comparison
		→	MMP10 (ENSG00000166670)	11:102770502-102780628	Region Comparison
		→	MMP10 (ENSG00000166670)	11:102770502-102780628	Region Comparison
MMP10 (ENSGALG00010007546)	1:182313478-182320112	→	MMP12 (ENSG00000262406)	11:102862736-102874982	Region Comparison
MMP3 (ENSGALG00010007554)	1:182324963-182334784	→	MMP12 (ENSG00000262406)	11:102862736-102874982	Region Comparison
MMP13 (ENSGALG00010007330)	1:182277188-182285672	→	MMP13 (ENSG00000137745)	11:102942995-102955732	Region Comparison
		→	MMP26 (ENSG00000167346)	11:4704784-4992431	Region Comparison
		→	MMP26 (ENSG00000167346)	11:4704784-4992431	Region Comparison
MMP27 (ENSGALG00010007575)	1:182351658-182359718	→	MMP27 (ENSG00000137675)	11:102691487-102705769	Region Comparison
MSANTD4 (ENSGALG00010005191)	1:181002891-181016378	→	MSANTD4 (ENSG00000170903)	11:105995623-106022410	Region Comparison
MMP7 (ENSGALG00010007586)	1:182404737-182409889		No homologues
PDGFD (ENSGALG00010005249)	1:181777524-181917438	→	PDGFD (ENSG00000170962)	11:103907189-104164379	Region Comparison
TMEM123 (ENSGALG00010007640)	1:182434057-182452598	→	TMEM123 (ENSG00000152558)	11:102396332-102470384	Region Comparison
VMO1 (ENSGALG00010005161)	1:180604835-180608823	→	VMO1 (ENSG00000182853)	17:4785285-4786433	Region Comparison

### Sheet: Chick-Turkey lncRNA6609
Gallus gallus genes	Location		Meleagris gallopavo homologues	Location
ABCB11 (ENSGALG00010024309)	7:18486353-18535885	→	ABCB11 (ENSMGAG00000010601)	7:21353985-21395943	Region Comparison
CCDC173L (ENSGALG00010023676)	7:18217863-18223931	→	CCDC173 (ENSMGAG00000010359)	7:21635270-21640536	Region Comparison
DCAF17 (ENSGALG00010022799)	7:17643668-17662612	→	DCAF17 (ENSMGAG00000010120)	7:22196817-22213427	Region Comparison
DHRS9 (ENSGALG00010024175)	7:18480235-18505627	→	DHRS9 (ENSMGAG00000010579)	7:21342868-21367189	Region Comparison
PPP1R19L (ENSGALG00010021821)	7:17277452-17320464	→	ENSMGAG00000009894 (ENSMGAG00000009894)	7:22525352-22562371	Region Comparison
METAP1D (ENSGALG00010022660)	7:17466623-17509099	→	ENSMGAG00000010014 (ENSMGAG00000010014)	7:22343932-22371883	Region Comparison
DYNC1I2 (ENSGALG00010022780)	7:17583634-17610050	→	ENSMGAG00000010060 (ENSMGAG00000010060)	7:22281432-22288756	Region Comparison
CYBRD1 (ENSGALG00010022788)	7:17629122-17640563	→	ENSMGAG00000010108 (ENSMGAG00000010108)	7:22234844-22237879	Region Comparison
METTL8 (ENSGALG00010022816)	7:17659083-17688504	→	ENSMGAG00000010160 (ENSMGAG00000010160)	7:21996982-22169154	Region Comparison
GAD1 (ENSGALG00010023237)	7:17813310-17848623	→	ENSMGAG00000010185 (ENSMGAG00000010185)	7:22024338-22033534	Region Comparison
TLK1 (ENSGALG00010023211)	7:17702231-17780534	→	ENSMGAG00000010229 (ENSMGAG00000010229)	7:22066342-22072401	Region Comparison
MYO3B (ENSGALG00010023254)	7:17894476-18089441	→	ENSMGAG00000010257 (ENSMGAG00000010257)	7:21861968-21875118	Region Comparison
UBR3 (ENSGALG00010023312)	7:18098711-18195129	→	ENSMGAG00000010306 (ENSMGAG00000010306)	7:21664436-21676203	Region Comparison
KLHL23 (ENSGALG00010023639)	7:18206896-18212567	→	ENSMGAG00000010354 (ENSMGAG00000010354)	7:21644938-21648007	Region Comparison
PPIG (ENSGALG00010023699)	7:18239007-18264864	→	ENSMGAG00000010373 (ENSMGAG00000010373)	7:21619246-21633257	Region Comparison
CERS6 (ENSGALG00010025404)	7:18564582-18675835	→	ENSMGAG00000010638 (ENSMGAG00000010638)	7:21257353-21287376	Region Comparison
ENSGALG00010025498 (ENSGALG00010025498)	7:19004125-19007385	→	ENSMGAG00000010661 (ENSMGAG00000010661)	7:20836100-20853861	Region Comparison
SCN1A (ENSGALG00010026770)	7:19217573-19275299	→	ENSMGAG00000010669 (ENSMGAG00000010669)	7:20632271-20703216	Region Comparison
PHOSPHO2 (ENSGALG00010023663)	7:18214989-18217792	→	ENSMGAG00000015907 (ENSMGAG00000015907)	7:21651892-21652771	Region Comparison
B3GALT1 (ENSGALG00010025486)	7:18807955-18990447	→	ENSMGAG00000015911 (ENSMGAG00000015911)	7:21061774-21064825	Region Comparison
ENSGALG00010024166 (ENSGALG00010024166)	7:18460193-18478259	→	ENSMGAG00000016872 (ENSMGAG00000016872)	7:21330514-21340621	Region Comparison
PDK1 (ENSGALG00010021862)	7:17321168-17332632	→	ENSMGAG00000017160 (ENSMGAG00000017160)	7:22515782-22523153	Region Comparison
		→	ENSMGAG00000017602 (ENSMGAG00000017602)	7:21891728-21925547	Region Comparison
		→	ENSMGAG00000018582 (ENSMGAG00000018582)	7:21644337-21644534	Region Comparison
SP5 (ENSGALG00010023246)	7:17875766-17877663	→	ENSMGAG00000019616 (ENSMGAG00000019616)	ADDD02226632.1:132-446	Region Comparison
BBS5 (ENSGALG00010023762)	7:18282259-18304328	→	ENSMGAG00000019714 (ENSMGAG00000019714)	7:21568268-21570051	Region Comparison
SCN9A (ENSGALG00010025505)	7:19127723-19165653	→	ENSMGAG00000020369 (ENSMGAG00000020369)	7:20736635-20749787	Region Comparison
SLC25A12 (ENSGALG00010022751)	7:17508530-17639915	→	ENSMGAG00000021955 (ENSMGAG00000021955)	7:22263224-22277274	Region Comparison
DLX1 (ENSGALG00010021709)	7:17462636-17464369	→	ENSMGAG00000022113 (ENSMGAG00000022113)	ADDD02071732.1:348-671	Region Comparison
FASTKD1 (ENSGALG00010023716)	7:18264440-18280999	→	FASTKD1 (ENSMGAG00000010393)	7:21572171-21586540	Region Comparison
G6PC2 (ENSGALG00010025362)	7:18538788-18550853	→	G6PC2 (ENSMGAG00000010625)	7:21400535-21405129	Region Comparison
GORASP2 (ENSGALG00010023228)	7:17791497-17806192	→	GORASP2 (ENSMGAG00000010179)	7:22051792-22057856	Region Comparison
HAT1 (ENSGALG00010022770)	7:17516977-17537515	→	HAT1 (ENSMGAG00000010025)	7:22320828-22337256	Region Comparison
ITGA6 (ENSGALG00010021931)	7:17336778-17455788	→	ITGA6 (ENSMGAG00000009918)	7:22478551-22499310	Region Comparison
LRP2 (ENSGALG00010024034)	7:18357568-18465846	→	LRP2 (ENSMGAG00000010459)	7:21426215-21502665	Region Comparison
METTL5 (ENSGALG00010023518)	7:18194823-18199646	→	METTL5 (ENSMGAG00000010312)	7:21653616-21657035	Region Comparison
DLX2 (ENSGALG00010021707)	7:17456484-17458411		No homologues
ENSGALG00010023947 (ENSGALG00010023947)	7:18305844-18338259		No homologues
STK39 (ENSGALG00010025420)	7:18707760-18791534		No homologues
SPC25 (ENSGALG00010025380)	7:18550112-18559192	→	SPC25 (ENSMGAG00000010630)	7:21298811-21305342	Region Comparison
SSB (ENSGALG00010023544)	7:18198553-18206520	→	SSB (ENSMGAG00000010328)	7:21658355-21661994	Region Comparison

### Sheet: Chick-Eagle lncRNA6609
Gallus gallus genes	Location		Aquila chrysaetos chrysaetos homologues	Location
ABCB11 (ENSGALG00010024309)	7:18486353-18535885	→	ABCB11 (ENSACCG00020009621)	6:31864420-31917367	Region Comparison
B3GALT1 (ENSGALG00010025486)	7:18807955-18990447	→	B3GALT1 (ENSACCG00020009756)	6:32259347-32260327	Region Comparison
CERS6 (ENSGALG00010025404)	7:18564582-18675835	→	CERS6 (ENSACCG00020009711)	6:31957900-32085762	Region Comparison
CYBRD1 (ENSGALG00010022788)	7:17629122-17640563	→	CYBRD1 (ENSACCG00020008827)	6:30837254-30848791	Region Comparison
DCAF17 (ENSGALG00010022799)	7:17643668-17662612	→	DCAF17 (ENSACCG00020008844)	6:30857894-30876852	Region Comparison
DHRS9 (ENSGALG00010024175)	7:18480235-18505627	→	DHRS9 (ENSACCG00020009578)	6:31844516-31890246	Region Comparison
DLX1 (ENSGALG00010021709)	7:17462636-17464369	→	DLX1 (ENSACCG00020008478)	6:30633619-30635700	Region Comparison
DLX2 (ENSGALG00010021707)	7:17456484-17458411	→	DLX2 (ENSACCG00020008470)	6:30623752-30625587	Region Comparison
DYNC1I2 (ENSGALG00010022780)	7:17583634-17610050	→	DYNC1I2 (ENSACCG00020008735)	6:30777242-30804457	Region Comparison
PPP1R19L (ENSGALG00010021821)	7:17277452-17320464	→	ENSACCG00020004271 (ENSACCG00020004271)	6:30411807-30455955	Region Comparison
CCDC173L (ENSGALG00010023676)	7:18217863-18223931	→	ENSACCG00020009301 (ENSACCG00020009301)	6:31536538-31548349	Region Comparison
ENSGALG00010023947 (ENSGALG00010023947)	7:18305844-18338259	→	ENSACCG00020009460 (ENSACCG00020009460)	6:31673975-31675286	Region Comparison
		→	ENSACCG00020009497 (ENSACCG00020009497)	6:31721448-31758780	Region Comparison
LRP2 (ENSGALG00010024034)	7:18357568-18465846	→	ENSACCG00020009531 (ENSACCG00020009531)	6:31791887-31800388	Region Comparison
ENSGALG00010024166 (ENSGALG00010024166)	7:18460193-18478259	→	ENSACCG00020009546 (ENSACCG00020009546)	6:31838713-31844487	Region Comparison
ENSGALG00010025498 (ENSGALG00010025498)	7:19004125-19007385	→	ENSACCG00020009765 (ENSACCG00020009765)	6:32490928-32494227	Region Comparison
SCN9A (ENSGALG00010025505)	7:19127723-19165653	→	ENSACCG00020009810 (ENSACCG00020009810)	6:32614180-32693611	Region Comparison
SCN1A (ENSGALG00010026770)	7:19217573-19275299	→	ENSACCG00020009841 (ENSACCG00020009841)	6:32770146-32827980	Region Comparison
FASTKD1 (ENSGALG00010023716)	7:18264440-18280999	→	FASTKD1 (ENSACCG00020009338)	6:31591306-31610009	Region Comparison
G6PC2 (ENSGALG00010025362)	7:18538788-18550853	→	G6PC2 (ENSACCG00020009665)	6:31925053-31931212	Region Comparison
GAD1 (ENSGALG00010023237)	7:17813310-17848623	→	GAD1 (ENSACCG00020009000)	6:31067385-31098862	Region Comparison
GORASP2 (ENSGALG00010023228)	7:17791497-17806192	→	GORASP2 (ENSACCG00020008967)	6:31025818-31042198	Region Comparison
HAT1 (ENSGALG00010022770)	7:17516977-17537515	→	HAT1 (ENSACCG00020008521)	6:30698579-30720478	Region Comparison
ITGA6 (ENSGALG00010021931)	7:17336778-17455788	→	ITGA6 (ENSACCG00020008441)	6:30480977-30525683	Region Comparison
KLHL23 (ENSGALG00010023639)	7:18206896-18212567	→	KLHL23 (ENSACCG00020009277)	6:31524710-31529429	Region Comparison
BBS5 (ENSGALG00010023762)	7:18282259-18304328	→	KLHL41 (ENSACCG00020009429)	6:31613151-31636238	Region Comparison
METAP1D (ENSGALG00010022660)	7:17466623-17509099	→	METAP1D (ENSACCG00020008498)	6:30639333-30689386	Region Comparison
METTL5 (ENSGALG00010023518)	7:18194823-18199646	→	METTL5 (ENSACCG00020009243)	6:31504711-31520087	Region Comparison
METTL8 (ENSGALG00010022816)	7:17659083-17688504	→	METTL8 (ENSACCG00020008878)	6:30876961-30905700	Region Comparison
MYO3B (ENSGALG00010023254)	7:17894476-18089441	→	MYO3B (ENSACCG00020009042)	6:31162136-31343536	Region Comparison
PDK1 (ENSGALG00010021862)	7:17321168-17332632	→	PDK1 (ENSACCG00020008395)	6:30458547-30471855	Region Comparison
PHOSPHO2 (ENSGALG00010023663)	7:18214989-18217792	→	PHOSPHO2 (ENSACCG00020009284)	6:31533494-31534924	Region Comparison
PPIG (ENSGALG00010023699)	7:18239007-18264864	→	PPIG (ENSACCG00020009324)	6:31559053-31589358	Region Comparison
SLC25A12 (ENSGALG00010022751)	7:17508530-17639915	→	SLC25A12 (ENSACCG00020008546)	6:30721447-30774355	Region Comparison
SP5 (ENSGALG00010023246)	7:17875766-17877663	→	SP5 (ENSACCG00020009016)	6:31137096-31139517	Region Comparison
SPC25 (ENSGALG00010025380)	7:18550112-18559192	→	SPC25 (ENSACCG00020009688)	6:31938348-31942299	Region Comparison
SSB (ENSGALG00010023544)	7:18198553-18206520	→	SSB (ENSACCG00020009259)	6:31510796-31535621	Region Comparison
STK39 (ENSGALG00010025420)	7:18707760-18791534	→	STK39 (ENSACCG00020009735)	6:32128703-32235954	Region Comparison
TLK1 (ENSGALG00010023211)	7:17702231-17780534	→	TLK1 (ENSACCG00020008936)	6:30933384-31003834	Region Comparison
UBR3 (ENSGALG00010023312)	7:18098711-18195129	→	UBR3 (ENSACCG00020009168)	6:31386535-31504945	Region Comparison

### Sheet: Chick-Human lncRNA6609
Gallus gallus genes	Location		Homo sapiens homologues	Location
ABCB11 (ENSGALG00010024309)	7:18486353-18535885	→	ABCB11 (ENSG00000073734)	2:168915498-169031324	Region Comparison
B3GALT1 (ENSGALG00010025486)	7:18807955-18990447	→	B3GALT1 (ENSG00000172318)	2:167293001-167874045	Region Comparison
CERS6 (ENSGALG00010025404)	7:18564582-18675835	→	CERS6 (ENSG00000172292)	2:168456249-168775134	Region Comparison
CYBRD1 (ENSGALG00010022788)	7:17629122-17640563	→	CYBRD1 (ENSG00000071967)	2:171522247-171558129	Region Comparison
DCAF17 (ENSGALG00010022799)	7:17643668-17662612	→	DCAF17 (ENSG00000115827)	2:171434217-171485052	Region Comparison
DHRS9 (ENSGALG00010024175)	7:18480235-18505627	→	DHRS9 (ENSG00000073737)	2:169064789-169096168	Region Comparison
DLX1 (ENSGALG00010021709)	7:17462636-17464369	→	DLX1 (ENSG00000144355)	2:172084740-172089677	Region Comparison
DLX2 (ENSGALG00010021707)	7:17456484-17458411	→	DLX2 (ENSG00000115844)	2:172099438-172102900	Region Comparison
DYNC1I2 (ENSGALG00010022780)	7:17583634-17610050	→	DYNC1I2 (ENSG00000077380)	2:171687409-171750158	Region Comparison
FASTKD1 (ENSGALG00010023716)	7:18264440-18280999	→	FASTKD1 (ENSG00000138399)	2:169528508-169573912	Region Comparison
G6PC2 (ENSGALG00010025362)	7:18538788-18550853	→	G6PC2 (ENSG00000152254)	2:168901291-168910000	Region Comparison
GAD1 (ENSGALG00010023237)	7:17813310-17848623	→	GAD1 (ENSG00000128683)	2:170813213-170861151	Region Comparison
GORASP2 (ENSGALG00010023228)	7:17791497-17806192	→	GORASP2 (ENSG00000115806)	2:170928464-170967135	Region Comparison
HAT1 (ENSGALG00010022770)	7:17516977-17537515	→	HAT1 (ENSG00000128708)	2:171922429-171986153	Region Comparison
ITGA6 (ENSGALG00010021931)	7:17336778-17455788	→	ITGA6 (ENSG00000091409)	2:172234216-172506459	Region Comparison
KLHL23 (ENSGALG00010023639)	7:18206896-18212567	→	KLHL23 (ENSG00000213160)	2:169694488-169776989	Region Comparison
BBS5 (ENSGALG00010023762)	7:18282259-18304328	→	KLHL41 (ENSG00000239474)	2:169509687-169526262	Region Comparison
LRP2 (ENSGALG00010024034)	7:18357568-18465846	→	LRP2 (ENSG00000081479)	2:169127109-169362534	Region Comparison
METAP1D (ENSGALG00010022660)	7:17466623-17509099	→	METAP1D (ENSG00000172878)	2:171999943-172082432	Region Comparison
METTL5 (ENSGALG00010023518)	7:18194823-18199646	→	METTL5 (ENSG00000138382)	2:169810081-169824931	Region Comparison
METTL8 (ENSGALG00010022816)	7:17659083-17688504	→	METTL8 (ENSG00000123600)	2:171315746-171434802	Region Comparison
MYO3B (ENSGALG00010023254)	7:17894476-18089441	→	MYO3B (ENSG00000071909)	2:170178145-170655171	Region Comparison
PPP1R19L (ENSGALG00010021821)	7:17277452-17320464		No homologues
CCDC173L (ENSGALG00010023676)	7:18217863-18223931		No homologues
ENSGALG00010023947 (ENSGALG00010023947)	7:18305844-18338259		No homologues
ENSGALG00010024166 (ENSGALG00010024166)	7:18460193-18478259		No homologues
ENSGALG00010025498 (ENSGALG00010025498)	7:19004125-19007385		No homologues
PDK1 (ENSGALG00010021862)	7:17321168-17332632	→	PDK1 (ENSG00000152256)	2:172555373-172608669	Region Comparison
PHOSPHO2 (ENSGALG00010023663)	7:18214989-18217792	→	PHOSPHO2 (ENSG00000144362)	2:169694440-169704808	Region Comparison
PPIG (ENSGALG00010023699)	7:18239007-18264864	→	PPIG (ENSG00000138398)	2:169584342-169641408	Region Comparison
SCN1A (ENSGALG00010026770)	7:19217573-19275299	→	SCN1A (ENSG00000144285)	2:165984641-166182806	Region Comparison
		→	SCN2A (ENSG00000136531)	2:165194993-165392310	Region Comparison
SCN9A (ENSGALG00010025505)	7:19127723-19165653	→	SCN3A (ENSG00000153253)	2:165087526-165204050	Region Comparison
SLC25A12 (ENSGALG00010022751)	7:17508530-17639915	→	SLC25A12 (ENSG00000115840)	2:171781400-171999859	Region Comparison
SP5 (ENSGALG00010023246)	7:17875766-17877663	→	SP5 (ENSG00000204335)	2:170715337-170718078	Region Comparison
SPC25 (ENSGALG00010025380)	7:18550112-18559192	→	SPC25 (ENSG00000152253)	2:168834132-168913371	Region Comparison
SSB (ENSGALG00010023544)	7:18198553-18206520	→	SSB (ENSG00000138385)	2:169791933-169812091	Region Comparison
STK39 (ENSGALG00010025420)	7:18707760-18791534	→	STK39 (ENSG00000198648)	2:167949900-168247739	Region Comparison
TLK1 (ENSGALG00010023211)	7:17702231-17780534	→	TLK1 (ENSG00000198586)	2:170990823-171231314	Region Comparison
UBR3 (ENSGALG00010023312)	7:18098711-18195129	→	UBR3 (ENSG00000144357)	2:169827442-170084131	Region Comparison
