## Supplementary material for "Charting the single cell transcriptional landscape governing visual imprinting": Supplementary_Table_S1.xlsx

### Sheet: Supplementary_table_1
	Supplementary Table S1: snRNA-seq samples characteristics.
	For each chick we report the library and sample id, the experimental group, as well as the gender and the number of profiled nuclei
	Library ID	Sample name	Group	Sex	Num cells
	10X_20_071	13	GoodLearner	F	4462
	10X_21_003	14	Untrained	F	7941
	10X_21_005	6	Untrained	F	8717
	10X_21_006	11	GoodLearner	F	8273
	10X_21_007	12	Untrained	M	7543
	10X_21_010	9	GoodLearner	F	8825
	10X_21_011	10	Untrained	M	9002
