## Supplementary material for "Charting the single cell transcriptional landscape governing visual imprinting": Supplementary_Table_S2.xlsx

### Sheet: Sheet1
	Supplementary Table S2: identification of cell clusters.
	For each cluster we report the (1) classification derived through label transfer from Hecker et al., Science 2025, (2) the percentage of cells in the cluster aligned with the Hecker et al classification,
	(3) high confidence (score > 0.65) SAMap results, (4, 5) the resulting cell type and subtype classification
	Cluster	Hecker et al. classification	Hecker et al. classification percentage	SAMap results	Cell type	Cell subtype
	6	AST	96.57	Astro	Non-neuronal	Astrocytes
	11	AST	68.69		Non-neuronal	Astrocytes
	35	Unannotated Cluster 23	77.63		Other	Blood and immune system cells
	23	Unannotated Cluster 33	87.99		Non-neuronal	Ependymal
	9	EXC_GLU-1	57		Glutamatergic neurons	EXC GLU-1
	0	EXC_GLU-2	93.53	L4/5 IT CTX	Glutamatergic neurons	EXC GLU-2
	8	EXC_GLU-2	85.94		Glutamatergic neurons	EXC GLU-2
	16	EXC_GLU-2	66.91		Glutamatergic neurons	EXC GLU-2
	21	EXC_GLU-2	61.37		Glutamatergic neurons	EXC GLU-2
	1	EXC_GLU-3	95.12	L4/5 IT CTX	Glutamatergic neurons	EXC GLU-3
	7	EXC_GLU-4	70.64		Glutamatergic neurons	EXC GLU-4
	17	EXC_GLU-4	85.04	L6 IT CTX	Glutamatergic neurons	EXC GLU-4
	18	EXC_GLU-4	96		Glutamatergic neurons	EXC GLU-4
	3	EXC_GLU-5	98.14	Car3	Glutamatergic neurons	EXC GLU-5
	4	EXC_GLU-5	74.69		Glutamatergic neurons	EXC GLU-5
	13	EXC_GLU-5	98.78		Glutamatergic neurons	EXC GLU-5
	33	EXC_GLU-6	85.13	L5 PT CTX	Glutamatergic neurons	EXC GLU-6
	2	EXC_GLU-7	99.7	L6 CT CTX	Glutamatergic neurons	EXC GLU-7
	5	EXC_GLU-7	97.75	L6b CTX // NP PPP	Glutamatergic neurons	EXC GLU-7
	10	EXC_GLU-7	90.38		Glutamatergic neurons	EXC GLU-7
	24	EXC_GLU-7	99.16		Glutamatergic neurons	EXC GLU-7
	30	EXC_GLU-7	100		Glutamatergic neurons	EXC GLU-7
	12	EXC_GLU-8	93.58		Glutamatergic neurons	EXC IMN
	34	INH_1	70.42		Gabaergic neurons	INH 1
	31	INH_2	94.52		Gabaergic neurons	INH 2
	29	INH_LAMP5	93.99	Lamp5	Gabaergic neurons	INH LAMP5
	26	Unannotated Cluster 18	32		Gabaergic neurons	INH MEIS2-COL12A1
	14	INH_PVALB	63.36		Gabaergic neurons	INH PVALB
	15	INH_PVALB	94.73		Gabaergic neurons	INH PVALB
	27	INH_SST	80.62	Sst	Gabaergic neurons	INH SST
	28	INH_SST	92.08	Sst Chodl // Sst	Gabaergic neurons	INH SST
	22	INH_STR	95.23		Gabaergic neurons	INH STR
	19	INH_VIP	94.45	Vip // Sncg	Gabaergic neurons	INH VIP
	32	Unannotated Cluster 27	52.46	Endo // Micro-PVM	Other	Microglia / Endothelial / Vascular
	20	OPC	98.1		Non-neuronal	Oligodendrocytes (PC)
	25	OPC	47.26	Oligo	Non-neuronal	Oligodendrocytes (PC)
