## Supplementary material for "Charting the single cell transcriptional landscape governing visual imprinting": Supplementary_Table_S3.xlsx

### Sheet: Sheet1
		Supplementary Table S3: Gene Ontology Enrichment Analysis on marker genes characterizing cluster 23 (see Methods for details)
		GO biological process	Gallus gallus - REFLIST (18108)	Uploaded list (14)	Expected	Over/under	Fold enrichment	Raw p-value	FDR
		cilium or flagellum-dependent cell motility (GO:0001539)	39	3	0.03	+	99.49	3.31e-06	0.0119
		cilium-dependent cell motility (GO:0060285)	39	3	0.03	+	99.49	3.31e-06	0.0179
		cilium movement (GO:0003341)	52	3	0.04	+	74.62	7.95e-06	0.0215
		microtubule-based movement (GO:0007018)	188	4	0.15	+	27.52	1.04e-05	0.0224
		cilium movement involved in cell motility (GO:0060294)	35	3	0.03	+	> 100	2.37e-06	0.0256
		Analysis Type:	PANTHER Overrepresentation Test (Released 20240226)
		Annotation Version and Release Date:	GO Ontology database DOI: 10.5281/zenodo.10536401 Released 2024-01-17
		Analyzed List:	upload_1 (Gallus gallus)
		Reference List:	Gallus gallus (all genes in database)
		Test Type:	FISHER
		Correction:	FDR
