## Supplementary material for "Charting the single cell transcriptional landscape governing visual imprinting": Supplementary_Table_S4.xlsx

### Sheet: mapping_table_all_clusters
		Supplementary Table S4: association scores computed by SAMap for each pair of cluster in the Chick snRNA-seq data (columns) and each cell type in the mouse cortex and hyppocampus reference dataset (rows)
		The highest association score for each chick snRNA-seq cluster (column) is highlghted in yellow and bold font
			Glutamatergic neurons																			Astrocytes			Oligodendrocytes		GABAergic neurons										Other
			Cluster 0	Cluster 1	Cluster 2	Cluster 3	Cluster 4	Cluster 5	Cluster 7	Cluster 8	Cluster 9	Cluster 10	Cluster 12	Cluster 13	Cluster 16	Cluster 17	Cluster 18	Cluster 21	Cluster 24	Cluster 30	Cluster 33	Cluster 6	Cluster 11	Cluster 23	Cluster 20	Cluster 25	Cluster 14	Cluster 15	Cluster 19	Cluster 22	Cluster 26	Cluster 27	Cluster 28	Cluster 29	Cluster 31	Cluster 34	Cluster 32	Cluster 35
		L5/6 NP CTX	7.90558e-05	0.000895285	0.0305263	0.000270214	0.0146413	0.581718	0.0200495	0.00080047	0.0100412	0.00932664	0.30455	1.07455e-05	0.00589458	0.00227004	0.000756793	1.55252e-05	0.0505442	0.00871285	0.00332578	0.00241813	0.0104173	0.003694	0.00646924	0.00489594	0.000566833	4.38698e-05	0	0.0298375	0.0410059	0	0.000676791	7.11741e-05	0	0.00860257	0.00251679	0.00854026
		CR	0	7.3055e-05	0	5.35169e-05	7.09572e-05	0	0.000123924	0.000242792	0.000261833	0	0.29401	0	0.0042318	6.44019e-05	0	0	0	0	0	0.118921	0.167853	0.00222813	0	0.000189017	0	0	0	0	0.0364175	0	0	0	0	8.71429e-05	0.00059106	0.0101866
		NP SUB	0	0	0.0958497	4.77578e-05	0.0010934	0.0177705	0.0594617	0.000203663	0.0010375	0.0496576	0.0598433	0	0.00439831	0	1.44946e-05	0.000423533	0.0895764	0.00174776	0.000613783	4.00159e-05	0.00121723	0.0015245	0.00290207	0.00122966	5.96989e-05	0	0	0.00086064	0.0019268	0	0	0	0	6.98374e-05	0.000380139	0.00251787
		L2/3 IT PPP	0.217094	0.0489034	0.000944606	0.000168471	0.00650049	0.000332421	0.00545159	0.00791647	0.132443	0.00855085	0.0336163	1.95421e-05	0.0363025	0.0149225	0.000540699	0.0175761	9.53414e-05	0.000810409	0.00144282	5.56254e-06	0.000839496	0.000369352	6.5877e-06	1.16416e-05	0	0	0	4.4865e-05	0.000122736	0	0	0	0	9.49324e-05	0.00298492	0.0143864
		CA3	0	0	0	0.0322903	0.0227914	0.000242214	0.0152884	0.0610064	0.0032078	0.00412617	0.0300673	0.000160306	0.0951639	0.000431667	0.00040374	0	0	0	0.022053	0.000845476	0.00304875	0	0	0	0	0	0	1.95276e-05	3.33997e-05	0	0	0	0	0	8.99149e-05	0
		L6 IT CTX	0.00642186	0.00289161	0.00202682	0.179257	0.492318	0.00590588	0.518049	0.00549065	0.0078491	0.205289	0.0263029	0.225508	0.0763762	0.652521	0.624334	0.00409463	0.000873853	0.00167671	0.00398257	7.97377e-05	0.00490401	0.00401119	0.00180519	0.00543849	7.68667e-06	0.000149471	0	0.00315303	0.000694366	0	0	0	0.00047296	0.000328783	0.0037769	0.0252855
		L2 IT ENTl	0.0656729	0.0114607	0	0	0.000606265	0	0.00115518	0.0170797	0.127603	0.0109101	0.0180469	0	0.00788316	0.0641908	8.6775e-05	0.027308	0	2.01597e-05	2.8582e-05	6.18964e-06	0.000733105	0.000138931	0	0.000135106	0	9.31133e-06	6.57609e-06	0.00209738	0.00387819	0	0	0	0	0.000174126	4.71556e-05	8.98861e-05
		Sncg	0.000219765	1.59845e-05	0.000242072	0.000526677	0.000670568	4.0718e-05	0.00618966	0.000609754	0.00208967	3.78648e-05	0.0160084	1.91998e-05	0.00196057	0.000659984	0	4.5278e-05	0	0	0.00279766	0.00166622	0.0242753	0.00142923	0.000496235	0.00579301	0.00412908	0.00120429	0.933668	0.0172552	0.0903012	0.00170734	0	0.00144016	0.0159812	0.0599366	0.0129639	0.0813732
		CA2-IG-FC	0.00093539	0	0	0.00634636	0.00231609	0	0	0.00304089	0.0148992	0.00483872	0.0134378	0	0.0503457	0	0	0.012431	0	0	0.0298614	0.00669746	0	0	0	0	0	0	0	0	0.000801695	0	0	0	0	0	0	0
		L2/3 IT CTX	0.237562	0.00121395	1.51379e-05	0.00140979	0.00258391	0.000282677	0.00384118	0.431258	0.528083	0.00207731	0.0121505	0.000436495	0.16969	0.00830714	0.00241816	0.366274	0.000464814	0	0	0.00020014	0.0038669	0.00678432	3.48149e-05	0.000251049	0	0.000452274	0	0.0032315	0.0146176	0	2.49856e-07	0.00126832	0	0.00432931	0.00217293	0.00850413
		L5 PT CTX	0.0055011	0.00297039	0.000189513	0.000407403	0.011998	0.000114264	0.0132718	0.0064898	0.057567	0.0732096	0.0114147	1.49875e-05	0.00867139	0.0242484	0.00469406	0.0303572	2.01224e-05	1.12963e-05	0.71624	5.02486e-05	0.00665267	0.000207236	5.9124e-06	7.40588e-05	5.62646e-05	0.000669028	0	0.00500778	0.0049323	0	0.00028981	8.10366e-05	0	8.54254e-05	0.000665155	6.00263e-06
		L6 CT CTX	0	0.000678655	0.786001	0.00682603	0.00674109	0.0941374	0.0191055	0.000796447	0.00176405	0.0261503	0.0108373	0.0102335	0.00248916	1.63611e-05	0.0195971	0.00227935	0.200655	0.401095	0.000972101	1.83734e-05	0.002217	0.00162938	0.000766806	0.000446835	0.00139858	0.00290186	0	0.00034209	0.00296105	3.41345e-05	0.000731856	0	7.21297e-05	0.00193272	0.000340543	0.00222762
		DG	0.000959629	1.3986e-05	0	0.00152661	0.0295122	0	0.00465311	0.061454	0.06457	0	0.00877709	0	0.0677124	0.000711392	0.00260127	0.00700638	0	0	0	0.00139523	0.00131571	0.0268813	0	1.16256e-05	1.49327e-05	0	5.40457e-05	7.04171e-05	0.000232218	0	0	0	0	8.11795e-06	0.000400069	0.000239841
		L5 IT CTX	0.0336047	0.0821123	0.00805429	0.00586763	0.00906009	0.0313391	0.268402	0.00100166	0.00614227	0.0255474	0.00789823	0.0452141	0.0546345	0.00458112	0.0812734	0.0104615	9.09693e-05	0.0280685	0.00102836	0.000564978	0.00189727	0.000125538	0	5.18295e-05	0.000362691	1.69627e-05	0	0.000187663	0.000530349	0	0	0	0	0.00167935	0.00614627	0.00468434
		Sst	0.000250957	0.00154405	1.68335e-05	0.000367458	0.0013986	0.000292667	0.00724851	0.00169305	0.00269184	2.69703e-05	0.00618189	0.000507461	0.000130695	7.373e-05	0.00164374	0.000418605	0	0	0	0.000116151	0.0144885	0.00160404	0	0.0071214	0.22227	0.256845	0.0035043	0.188095	0.0479193	0.939719	0.800916	0.00224107	0.205129	0.0851863	0.0107349	0.0626343
		Pvalb	0.000468674	0.00136979	0.00037012	0	0.000436686	0	0.00180093	0.00208042	0.00340386	0.000447753	0.00544848	0	7.89441e-05	0.00111498	0	0.00123746	0	0	0	0.000476831	0.0100027	0.00407083	0.00438385	0.00342941	0.556624	0.625525	0.00170523	0.0034478	0.0165102	0.00261404	0.00071511	0.00135737	0.112555	0.0360942	0.0073676	0.0579681
		L2/3 IT ENTl	0.0513402	2.90023e-05	1.01029e-05	0	0.00105158	0	0.00233965	0.0488073	0.236729	0.00716731	0.00416934	0	0.02994	0.0593862	9.77486e-06	0.0623422	2.29199e-05	0	4.01034e-05	0	0.000139987	1.17703e-05	0	0.000540502	0	1.50976e-05	0	0.00148665	0.00500397	1.0616e-05	0	0	0	0.000289201	0.00061481	0
		L4/5 IT CTX	0.730088	0.753552	0.000571866	0.00194378	0.00574062	0.00490715	0.0140144	0.128521	0.0901459	0.0491452	0.00408557	0.00158135	0.214877	0.00291482	0.00168625	0.36212	0.00593028	0.00431883	0.0109299	0.000461322	0.00745063	0.00450955	0.000116501	0.00364518	0.000381764	0.00141688	0.000796909	0.0161504	0.0112298	0.00099359	0.00504653	0.0013592	0.00086308	0.00657909	0.00747056	0.0014169
		Vip	0.000415904	0	4.76351e-05	0.00046403	7.75105e-05	0	0.00279351	0.000376984	0.00228847	1.14332e-05	0.00402091	1.19264e-06	0.000510805	0.000813722	0	0.000334633	0	0	0	0.00235242	0.0516521	0.00417508	0.00240228	0.0247817	0.00133786	4.30657e-05	0.944294	0.0661521	0.0863333	0.000336948	0.000377254	3.76801e-05	0.00617409	0.0189709	0.0146993	0.0118162
		NP PPP	0	0	0.00927822	0	0.000508715	0.66843	0.000634746	0	0	0.00187634	0.0032749	0	0.000851484	5.97056e-05	0	0	0.0404828	0	0.00111367	0	0.000265378	0	1.61692e-05	1.98277e-05	0	0	0	0	2.10622e-05	0	0	0	0	0	4.81909e-05	0
		L6 IT ENTl	0	0	0	0.00505539	0.522292	0	0.015029	0.00102292	2.34524e-05	0.0515631	0.00311999	0.00190765	0.000660179	0.0615995	0.00462313	0	0.0020949	0	0	0	0.00140189	0.000164775	0.000134812	0.00285552	0	0	0	2.00206e-05	0.000793191	0	0	0	0	0	0.00114535	0
		L5/6 IT TPE-ENT	0.000304643	0.000363565	0.000202601	0.000151537	0.0141939	0.00365814	0.10985	0.000742649	0.000999074	0.274053	0.00303581	6.91546e-05	0.0005977	0.234287	0.00247702	0.000497973	0.000492073	4.01108e-05	0.00182182	0	0.000175448	0.000294606	0	2.96488e-06	0	0	0	2.63712e-05	3.20662e-05	0	0	0	0	0	9.8262e-05	0.00106155
		L2/3 IT RHP	0	0	0	1.05268e-05	0.0317626	6.736e-06	0.0159384	0.0111325	0.00904145	0.255404	0.00295524	2.10665e-05	0.00531119	0.199723	0.0236345	4.71449e-05	0	0	0	9.84959e-06	8.20331e-05	1.5149e-05	4.65393e-06	1.48917e-05	0	2.86677e-05	0	7.33159e-05	0.000575605	0	0	0	0	0.000151579	0.000594475	0.000930122
		SUB-ProS	0	0	0	6.03671e-05	0.00213776	0	0.000793561	0.00160409	0.00331036	0.220255	0.00283604	5.06523e-06	0.000263721	0.0139346	2.65125e-05	0.0298644	0	0	0.255305	0	3.46017e-06	0	0	6.5474e-06	0	0	0	0	4.00076e-05	0	0	0	0	0	4.59632e-06	0
		Lamp5	0	0.000278985	2.53217e-05	0	0.00134927	0	0.0075738	0.000611405	0.00117836	1.77694e-05	0.00262653	0.000356967	0.000803843	0	0	0.00098294	0.000695618	0	0.00199893	0.000429194	0.041789	0.00225915	0.00415206	0.0267812	0.0884973	0.0319469	0.131633	0.0934736	0.0683047	0.00339379	0.00180302	0.95399	0.133909	0.0217944	0.0170004	0.0027593
		CA1-ProS	5.56528e-06	0	0.000246229	0.00515686	0.0298324	0.000293095	0.00725466	0.00476125	0.000646563	0.396007	0.00237021	9.46891e-05	0.00962581	0.0124636	3.55756e-05	0.00118225	0	0	0.0150916	5.29678e-06	0.000442555	0.000971612	0	2.94943e-05	0	0	0	2.75054e-05	4.20132e-05	0	0	0	0	0	5.25436e-06	0
		Astro	0.000579578	0.00146035	0	0.000325524	0.000303798	0	0.00281337	0.000414366	0.0027729	0.000513152	0.00228981	0	0.00324624	0	0.000764306	0	0	0	0	0.907662	0.581887	0.32798	0	0.105773	0.000905849	0	0.00151676	0.000447541	0.0054324	0	0	0	0	0.000435959	0.0626243	0.0182281
		Oligo	0.000281142	0.00241052	0.000220248	0.000436491	0	0	0.000829022	0.000366564	0.00253326	0.000494835	0.00190962	0.000537986	0.000606044	0	0.000368916	0	0.000920093	0	0	0.00844493	0.0202474	0.0129361	0.516756	0.936007	7.55359e-06	0	0	0	0.00213615	0	0	0	0	0.000554026	0.0233149	0
		L5 PPP	3.14313e-06	5.83872e-06	0	2.46974e-05	0.000430348	3.71175e-05	0.00241587	0.000664952	0.0130654	0.0900417	0.00174155	0	0.00132392	0.0113394	0	0.00271662	3.32352e-05	0	0.332142	0	0.000521544	5.38139e-05	0	0	0	0	0	0	0.000129717	0	0	0	0	0.00828587	0.000143652	0
		CT SUB	0	0	0.244427	0.000728665	0.00246814	0.0175208	0.0052432	0.000470611	9.88919e-05	0.0413411	0.00172201	0.000361221	0.000154075	0.00405966	0.000401817	2.03097e-05	0.0732538	0.00259918	0.00356385	5.27664e-06	0.000582691	0.00299406	0	0	0	0	0	0.000420305	9.82009e-05	0	0	0	0	0	0	0
		L6b CTX	0	0.000214007	0.174627	0.00286631	0.00172352	0.682594	0.0106076	0.000114295	0.0006989	0.0286597	0.00167456	0.000191435	9.91199e-05	0	0.000432581	4.48442e-05	0.403671	0.15993	0.00158692	0	6.18472e-05	0.00252969	0	0.00032764	0.00117545	0.00181077	0.00116636	0	0	0.00199734	0.00149392	0.000571186	0.00421405	0.000661224	1.26411e-06	0.0116719
		Micro-PVM	0	0.000256023	0	0	0	0	1.742e-05	0	0	0	0.00119346	0	0	0	0	0	0	0	0	0.0496666	0.00284989	0.000310182	0	0	0	0	0	0	0.000982835	0	0	0	0	0	0.884128	0.00485924
		Endo	0	0	0	0	0	0	1.65212e-05	0	0	0	0.00118851	0	0	0	0	0	0	0	0	0.000502492	0	0	0	0	0	0	0	0	0	0	0	0	0	0	0.979774	0.00967742
		VLMC	0	0	0	0	0	0	0	0	0.0253445	0	0.00114347	0	0	0	0	0	0	0	0	0.0336225	0.0227212	0.00107451	0	0	0	0	0	0	0	0	0	0	0	0	0.387283	0
		Car3	0.00139564	0.000551802	2.93856e-05	0.752379	0.0340732	0	0.0156099	0.00520811	0.000899601	0.000532953	0.000938523	0.380255	0.00248289	0.000581853	0.000680339	0.000302819	0	0	0	4.08575e-05	0.000707912	0.00178857	7.05679e-05	9.85082e-05	5.21587e-05	8.69822e-05	0	0.000671225	2.04909e-05	0	0.000148829	0	0	0	0.0010218	0
		L2 IT ENTm	0	0	0	0	0.00386826	0	0.00036856	0.000235753	0.0130781	4.17964e-05	0.000858219	0.0012359	0.000662199	0.407775	0.0380793	0.000433558	0	0	0	0	8.0026e-06	0	0	0	0	0.0149686	0	0	0	0	0	0	0	0	0	0
		L6b/CT ENT	0	0	0.286557	0.000798672	0.000403537	0.0286404	0.0046969	0	1.36073e-05	0.0685463	0.000234545	5.383e-05	0.00245156	0.000140203	6.70486e-06	0	0.155086	0.00732539	0.0026076	0	0.000250764	0	0	6.00269e-06	0	0	0	3.26384e-05	0	0	0	0	0	0	0	0
		L3 IT ENT	0.297668	0	0.000132463	0	4.22051e-05	0.000186156	0.000225771	0.146378	0.00528027	0.0430769	0.000147803	0	0.00267234	0.0410836	8.10381e-06	0.00678064	0	0	0.00232748	0	4.626e-05	1.96728e-05	0	0	0	1.99297e-05	0	1.52448e-05	0	0	0	0	0	0	0	0
		L4 RSP-ACA	0.49517	0.0186279	8.51922e-05	0	0	0	0.00495371	0.000410012	0.0124884	0	4.72181e-05	0	0.00180441	0.000225389	0	0.00506912	0	0	0	1.19409e-05	0	0	0	0	0	0	0	0	0	0	0	0	0	0	5.59614e-06	0.000229941
		Sst Chodl	0	0	0	0	8.59763e-06	0	9.84019e-05	0.000211644	5.72955e-05	0	1.75016e-05	0	0	0	0	0	0	0	0	0	0	0	5.23999e-05	0.000368447	0.0001327	0	0.000773301	7.21941e-05	0.000332037	0	0.981206	0	0.00151676	0.00516862	2.11846e-05	0.00461602
		SMC-Peri	0	0	0	0	0	0	0.0345064	0	0	0	0	0	0.0352201	0	0	0	0	0	0	0.0296931	0.0368094	0	0	0	0	0	0	2.83857e-05	0	0	0	0	0	0	0.605832	0
		Meis2	0	0	0	0	0	0	0	0	0	0	0	0	0.00437694	0	0	0	0	0	0	0	0.00668266	0	0	0	0	0	0	0.006464	0	0	0	0	0	0	0.00506768	0
