## Supplementary material for "Charting the single cell transcriptional landscape governing visual imprinting": Supplementary_Table_S5.xlsx

### Sheet: Supplementary_Table_S6
	Supplementary Table S5: contrasting the number of differentially expressed (DE) between lncRNAs and other transcripts within each major cell type
	For each cell type we report the total number of DE (abs log2 FC > 1 and FDR <= 0.05) lncRNAs, as well as the total number of DE transcripts that are not lncRNAs
	We also report the number of lncRNAs and other (non-lncRNAs) transcripts that were eligible for testing according to the DESeq2 criteria.
	The final column show the p-value (chi2 test) assessing whether lncRNAs are overepressented in DE transcripts
	Cell type	Number of differentially expressed (DE) transcripts (non-lncRNAs)	Number of differentially expressed (DE) lncRNAs	Total number of tested, non-lncRNAs transcripts	Total number of tested lncRNAs	Ratio between DE and tested lncRNAs	Ratio between DE and tested transcripts (non-lncRNAs)	Odds ratio	p-value
	Astrocytes	5	6	10252	1424	0.004	0.0005	8.639	0.000131361
	Gabaergic neurons	39	34	11273	2599	0.013	0.003	3.781	3.38e- 9
	Glutamatergic neurons	139	180	12810	5026	0.036	0.011	3.3	4.04e-28
	Oligodendrocytes	22	19	9046	879	0.022	0.002	8.888	5.87e-16
