## Supplementary material for "Charting the single cell transcriptional landscape governing visual imprinting": Supplementary_Table_S6.xlsx

### Sheet: Supplementary_Table_S6
	Supplementary Table S6: contrasting the number of differentially expressed (DE) between lncRNAs and other transcripts within cell subtypes
	For each cell type we report the total number of DE (abs log2 FC > 1 and FDR <= 0.05) lncRNAs, as well as the total number of DE transcripts that are not lncRNAs
	We also report the number of lncRNAs and other (non-lncRNAs) transcripts that were eligible for testing according to the DESeq2 criteria.
	The final two column show the p-value (chi2 test) assessing whether lncRNAs are overepressented in DE transcripts, and its corresponding FDR
	Cell type	Number of differentially expressed (DE) transcripts (non-lncRNAs)	Number of differentially expressed (DE) lncRNAs	Total number of tested, non-lncRNAs transcripts	Total number of tested lncRNAs	Ratio between DE and tested lncRNAs	Ratio between DE and tested transcripts (non-lncRNAs)	Odds ratio	p-value	FDR
	Astrocytes	3	5	10252	1424	0.004	0	11.999	0.000143861	0.000233775
	Ependymal	4	2	7289	738	0.003	0.001	4.938	0.180979	0.180979
	EXC_GLU-1	9	14	9510	1349	0.01	0.001	10.966	2.13e-11	2.77e-10
	EXC_GLU-2	190	93	11330	2844	0.033	0.017	1.95	1.76e-07	3.26e-07
	EXC GLU-3	14	14	9740	1336	0.01	0.001	7.29	5.05e-09	3.28e-08
	EXC GLU-4	19	20	10655	2118	0.009	0.002	5.295	2.3e-08	9.96e-08
	EX GLU-5	22	23	11135	2462	0.009	0.002	4.728	3.14e-08	1.02e-07
	EXC GLU-7	42	36	11451	2959	0.012	0.004	3.317	5.57e-08	1.45e-07
	EXC IMN	4	2	7330	496	0.004	0.001	7.389	0.0612043	0.0723323
	INH PVALB	7	4	9791	1367	0.003	0.001	4.093	0.0481319	0.0625714
	INH SST	6	3	8558	946	0.003	0.001	4.523	0.0745935	0.0808096
	INH VIP	4	3	7759	654	0.005	0.001	8.898	0.00588005	0.00849341
	OPC	14	10	9046	879	0.011	0.002	7.351	1.37e-07	2.96e-07
