## Supplementary material for "Charting the single cell transcriptional landscape governing visual imprinting": Supplementary_Table_S7.xlsx

### Sheet: Supplementary_table_8
	Supplementary Table S7: number of differentially expressed (DE) genes unique to neuronal cell subtypes
	For each subtype we report the transcript that are DE (abs log2 FC > 1 and FDR <= 0.05) in the subtype but not in the respective cell type
	Cell type	Cluster	Num unique DE genes	Unique DE genes
	Glutamatergic neurons	EXC_GLU-1	8	ENSGALG00010004734, DSCAM, CACNA1I, ENSGALG00010006551, ENSGALG00010019929, ENSGALG00010001162, PID1, ENSGALG00010002711
	Glutamatergic neurons	EXC_GLU-2	185	ENSGALG00010014008, ENSGALG00010000900, ARHGAP15, MGAT4C, CHN2, ENSGALG00010023260, SATB2, PROM1, MTNR1A, FGD5, ENSGALG00010008967, KCNB2, EPAS1, COL22A1, CDH18, KCNQ5, GSG1L, ENSGALG00010002624, RALYL, ENSGALG00010013422, KIT, ENSGALG00010010239, ASIC2, THRB, SOX5, MCTP2, SNTG1, LRRTM3, WDR27, CDH12, PDGFC, ENSGALG00010008964, ENSGALG00010015093, ENSGALG00010016037, PTPRG, ADCY2, ENSGALG00010014…
	Glutamatergic neurons	EXC_GLU-3	11	FAT3, ENSGALG00010016388, ENSGALG00010002711, BEND5, CTNNA3, COL21A1, PPAT, AGBL4, GULP1, CMSS1, ENSGALG00010002708
	Glutamatergic neurons	EXC_GLU-4	11	ENSGALG00010016388, IL1RAPL2, ENSGALG00010008730, ENSGALG00010012493, SNRPD3, STK31, ENSGALG00010006551, PSMA1, ENSGALG00010012351, ENSGALG00010013999, COL25A1
	Glutamatergic neurons	EXC_GLU-5	13	ENSGALG00010007238, PIK3R3, ENSGALG00010003888, HEPHL1, SGK1, SRP54, ENSGALG00010020993, SASH1, ENSGALG00010002711, CREB5, RHOB, STK31, ENSGALG00010015640
	Glutamatergic neurons	EXC_GLU-7	17	ENSGALG00010004621, ENSGALG00010004986, SNRPD3, COL25A1, KLHL1, STK31, KCNG2, LRRK2, ENSGALG00010011216, ENSGALG00010009269, COL14A1, ENSGALG00010011665, CHAF1A, ENSGALG00010013519, OTOG, MAB21L1, ENSGALG00010003668
	Glutamatergic neurons	EXC_IMN	2	CDH12, UNC5C
	Gabaergic neurons	INH_PVALB	3	TRPC7, ENSGALG00010008767, ENSGALG00010008269
	Gabaergic neurons	INH_SST	4	ENSGALG00010017397, DPP6, PEX5L, KCNB2
	Gabaergic neurons	INH_VIP	3	KCND2, TRABD2B, ENSGALG00010016391
