## Supplementary material for "Charting the single cell transcriptional landscape governing visual imprinting": Supplementary_Table_S8_S13.xlsx

### Sheet: Supplementary_Table_S8
	LUC7L
		Left IMM	Right IMM	Left PPN	Right PPN
	Untrained chicks
	Mean expression	0.94	1.02	0.87	0.93
	Standard Error (s.e.)	0.03	0.04	0.05	0.03
	Degrees of freedom (d.f.)	9	9	9	9
	Trained chicks
	Correlation RNA amount vs preference score	0.88	0.09	0.36	0.2
	d.f.	9	9	9	9
	p-value	0.0004*	0.79	0.27	0.55
	y-intercept at preference score 100	1.08	0.96	1.07	0.88
	s.e. y-intercept	0.04	0.05	0.07	0.05
	Comparison: y- intercept at preference score 100 vs mean for untrained chicks
	t-statistic	2.48	-0.78	2.15	-0.84
	d.f.	16.61	17.19	16.62	16.49
	p-value	0.02*	0.45	0.05*	0.41
	y- intercept at preference score 50	0.85	0.94	0.99	0.84
	s.e. of y-intercept	0.04	0.05	0.07	0.05
	Comparison: y- intercept at preference score 50 vs mean for untrained chicks
	t-statistic	-1.49	-1.1	1.25	-1.54
	d.f.	14.72	15.21	14.74	14.69
	p-value	0.16	0.29	0.23	0.15
	Comparison: residual regression variance vs variance untrained
	Residual regression variance/variance untrained	0.39	0.84	0.45	0.9
	p-value	0.09	0.4	0.12	0.44

### Sheet: Supplementary_Table_S9
	FOXP2
		Left IMM	Right IMM	Left PPN	Right PPN
	Untrained chicks
	Mean expression	1.58	1.5	1.38	1.5
	Standard Error (s.e.)	0.07	0.08	0.07	0.07
	Degrees of freedom (d.f.)	10	10	10	10
	Trained chicks
	Correlation RNA amount vs preference score	0.73	0.4	0.6	0.13
	d.f.	10	10	10	10
	p-value	0.01*	0.2	0.04*	0.68
	y-intercept at preference score 100	1.86	1.74	1.76	1.63
	s.e. y-intercept	0.07	0.08	0.12	0.1
	Comparison: y- intercept at preference score 100 vs mean for untrained chicks
	t-statistic	2.81	1.99	2.75	1.07
	d.f.	19.94	19.98	16.74	18.7
	p-value	0.01*	0.06	0.01*	0.3
	y- intercept at preference score 50	1.53	1.54	1.44	1.56
	s.e. of y-intercept	0.07	0.1	0.13	0.11
	Comparison: y- intercept at preference score 50 vs mean for untrained chicks
	t-statistic	-0.49	0.28	0.38	0.45
	d.f.	17.83	17.14	14.79	15.68
	p-value	0.63	0.79	0.71	0.66
	Comparison: residual regression variance vs variance untrained
	Residual regression variance/variance untrained	0.47	0.85	0.9	1.36
	p-value	0.13	0.4	0.43	0.68

### Sheet: Supplementary_Table_S10
	RORA
		Left IMM	Right IMM	Left PPN	Right PPN
	Untrained chicks
	Mean expression	0.95	0.88	0.96	1.07
	Standard Error (s.e.)	0.03	0.1	0.05	0.07
	Degrees of freedom (d.f.)	9	9	9	9
	Trained chicks
	Correlation RNA amount vs preference score	0.75	-0.24	0.53	0.4
	d.f.	9	9	9	9
	p-value	0.007*	0.47	0.09	0.23
	y-intercept at preference score 100	0.96	0.8	1.07	0.91
	s.e. y-intercept	0.04	0.11	0.06	0.06
	Comparison: y- intercept at preference score 100 vs mean for untrained chicks
	t-statistic	0.2	-0.51	1.41	-1.73
	d.f.	17.5	17.97	17.57	17.58
	p-value	0.84	0.61	0.17	0.1
	y- intercept at preference score 50	0.76	0.93	0.89	0.8
	s.e. of y-intercept	0.04	0.11	0.06	0.06
	Comparison: y- intercept at preference score 50 vs mean for untrained chicks
	t-statistic	-3.89	0.33	-0.84	-3.07
	d.f.	15.59	16.14	15.6	16.89
	p-value	0.001*	0.75	0.41	0.007*
	Comparison: residual regression variance vs variance untrained
	Residual regression variance/variance untrained	1.03	0.82	1.01	0.55
	p-value	0.52	0.38	0.51	0.19

### Sheet: Supplementary_Table_S11
	ROBO1
		Left IMM	Right IMM	Left PPN	Right PPN
	Untrained chicks
	Mean expression	1.02	1.13	0.98	1.16
	Standard Error (s.e.)	0.06	0.04	0.05	0.03
	Degrees of freedom (d.f.)	9	9	9	9
	Trained chicks
	Correlation RNA amount vs preference score	0.83	0.42	0.59	0.23
	d.f.	9	9	8	8
	p-value	0.002*	0.19	0.07	0.52
	y-intercept at preference score 100	1.13	1.21	1.25	1.14
	s.e. y-intercept	0.03	0.07	0.06	0.06
	Comparison: y- intercept at preference score 100 vs mean for untrained chicks
	t-statistic	1.71	1.07	3.4	-0.26
	d.f.	12.75	14.89	15.62	11.03
	p-value	0.11	0.3	0.004*	0.8
	y- intercept at preference score 50	0.99	1.06	1.09	1.09
	s.e. of y-intercept	0	0.07	0.06	0.06
	Comparison: y- intercept at preference score 50 vs mean for untrained chicks
	t-statistic	-0.44	-0.79	1.38	-1.12
	d.f.	17.83	13.61	13.37	10.75
	p-value	0.67	0.44	0.19	0.29
	Comparison: residual regression variance vs variance untrained
	Residual regression variance/variance untrained	0.08	2.06	0.69	2.58
	p-value	0.0005*	0.85	0.3	0.91

### Sheet: Supplementary_Table_S12
	ENSGALG00010007489
		Left IMM	Right IMM	Left PPN	Right PPN
	Untrained chicks
	Mean expression	1.19	0.71	1.4	0.94
	Standard Error (s.e.)	0.3	0.09	0.19	0.1
	Degrees of freedom (d.f.)	9	8	9	9
	Trained chicks
	Correlation RNA amount vs preference score	0.64	0.35	-0.31	-0.51
	d.f.	9	9	9	9
	p-value	0.03*	0.29	0.36	0.1
	y-intercept at preference score 100	2.64	0.73	1.06	0.77
	s.e. y-intercept	0.46	0.16	0.24	0.25
	Comparison: y- intercept at preference score 100 vs mean for untrained chicks
	t-statistic	2.63	0.13	-1.14	-0.18
	d.f.	15.42	14.32	17.1	11.58
	p-value	0.019*	0.9	0.27	0.53
	y- intercept at preference score 50	1.06	0.54	1.36	1.47
	s.e. of y-intercept	0.46	0.16	0.23	0.25
	Comparison: y- intercept at preference score 50 vs mean for untrained chicks
	t-statistic	-0.23	-0.92	0.16	1.96
	d.f.	14.01	13.27	15.14	11.36
	p-value	0.82	0.37	0.87	0.075
	Comparison: residual regression variance vs variance untrained
	Residual regression variance/variance untrained	0.94	0.77	0.56	3.55
	p-value	0.46	0.35	0.2	0.96

### Sheet: Supplementary_Table_S13
	ENSGALG00010026609
		Left IMM	Right IMM	Left PPN	Right PPN
	Untrained chicks
	Mean expression	1.14	1.27	0.55	0.67
	Standard Error (s.e.)	0.22	0.11	0.35	0.04
	Degrees of freedom (d.f.)	9	8	8	9
	Trained chicks
	Correlation RNA amount vs preference score	0.63	-0.22	0.28	-0.03
	d.f.	9	9	8	9
	p-value	0.037*	0.51	0.45	0.93
	y-intercept at preference score 100	1.1	0.82	0.5	0.56
	s.e. y-intercept	0.1	0.1	0.1	0.08
	Comparison: y- intercept at preference score 100 vs mean for untrained chicks
	t-statistic	-0.03	-3.01	-0.44	-1.21
	d.f.	12.51	16.36	10.02	12.07
	p-value	0.9	0.01*	0.67	0.25
	y- intercept at preference score 50	0.71	0.93	0.39	0.6
	s.e. of y-intercept	0.11	0.11	0.11	0.09
	Comparison: y- intercept at preference score 50 vs mean for untrained chicks
	t-statistic	1.75	2.17	-1.34	-0.99
	d.f.	17.78	15.93	9.4	11.23
	p-value	0.098	0.045*	0.21	0.34
	Comparison: residual regression variance vs variance untrained
	Residual regression variance/variance untrained	0.14	0.56	3.62	3.46
	p-value	0.0035*	0.2	0.96	0.96
