## Supplementary material for "Charting the single cell transcriptional landscape governing visual imprinting": Supplementary_Table_S14.xlsx

### Sheet: Supplementary_table_4
		Supplementary Table S14: number and percentage of nuclei in glutamatergic cluster expressing both SATB2 and BCL11A
		cluster	# nuclei in cluster	# nuclei expressing SATB2 and BCL11A	percent nuclei expressing SATB2 and BCL11A
		18	1299	1258	96.8
		4	2778	2521	90.7
		17	1317	1162	88.2
		13	1559	1359	87.2
		3	2795	2325	83.2
		10	1934	1607	83.1
		30	504	407	80.8
		33	269	213	79.2
		7	2558	1993	77.9
		2	3010	2309	76.7
		24	1071	753	70.3
		5	2750	1476	53.7
		16	1375	648	47.1
		21	1196	445	37.2
		12	1682	599	35.6
		1	3240	579	17.9
		0	3555	511	14.4
		9	2321	328	14.1
		8	2369	221	9.3
